# Taxogenomic resolution of the 16SrIII (X-disease) group: elevation of ‘*Candidatus* Phytoplasma pruni’-related strains to species rank and proposal of three novel *Candidatus* species ‘*Candidatus* Phytoplasma caryae’ sp. nov., ‘*Candidatus* Phytoplasma conii’ sp. nov. and ‘*Candidatus* Phytoplasma lactucae’ sp. nov

**DOI:** 10.64898/2026.11.16.766873

**Authors:** Usman Bello Rabiu, Sara Wallace, Chelsea L Murphy, Nathan R. Walker, Stephen Marek, Francisco M. Ochoa-Corona, Mustafa O. Jibrin

## Abstract

Alongside the proposal of the taxon *Candidatus* Phytoplasma pruni for 16SrIII (X-Disease) group, the designation “*Candidatus* Phytoplasma pruni-related strains” was proposed for strains that were closely related to the taxon based on multilocus sequence characterization. However, recent genome-based studies have created taxonomic ambiguity by either assigning related strains directly to the taxon *Ca.* P. pruni or separating them into more than one genomic cluster without formal taxonomic classification or proposing new taxon for new divergent strains. In this study, we sequenced genomes of the pecan bunchy top phytoplasma (PBT), previously designated a “*Ca.* P. pruni-related strain,” initially to confirm the pathogen in an Oklahoma pecan orchard. Phylogenomic comparisons with previously sequenced *Candidatus* Phytoplasma pruni strains revealed four well-supported taxonomic groups based on average nucleotide identity, digital DNA–DNA hybridization, and phylogenetic analyses, with different host ecologies consistent with International Research Programme on Comparative Mycoplasmology (IRPCM) guidelines for assigning new taxon. Accordingly, we propose a reclassification of *Ca.* P. pruni and related strains into four species: *Candidatus* Phytoplasma pruni, representing the taxon associated with X-disease phytoplasma; three proposed new *Candidatus* species including *Candidatus* Phytoplasma caryae sp. nov, *Candidatus* Phytoplasma conii sp. nov and *Candidatus* Phytoplasma lactucae sp. nov. The study provides comparative-genomic insights into these taxonomic groups that support their evolution.
