## Supplementary material for "Taxogenomic resolution of the 16SrIII (X-disease) group: elevation of ‘*Candidatus* Phytoplasma pruni’-related strains to species rank and proposal of three novel *Candidatus* species ‘*Candidatus* Phytoplasma caryae’ sp. nov., ‘*Candidatus* Phytoplasma conii’ sp. nov. and ‘*Candidatus* Phytoplasma": Rabiu et al., Supplementary figures and Tables: Supplementary_Table_S2.xlsx

### Sheet: Legend
Item	Definition
Group 1 to Group 4	ANI groups defined in this study: Group 1, Candidatus Phytoplasma caryae (Ca. P. caryae); Group 2, Ca. P. pruni; Group 3, Ca. P. conii; Group 4, Ca. P. lactucae.
PPS	Pecan phytoplasma strains sequenced in this study (PPS1A, PPS2B, PPS6A, PPS6B, PPS9B, PPS10A).
Gene copy (_c1, _c2)	Copy of the 16S rRNA gene in the genome (for example CanS4_c1 is copy 1 in CanS4).
Diagnostic position	Position in the 16S rRNA gene where the sequences of one group share a base that differs from the other groups.
Sheet 4, column headings	Group and position in the PPS1A 16S rRNA gene (for example, Ca. P. caryae (Group 1), position 171).

### Sheet: 1_references
Supplementary Table S2.1. 16S rRNA gene reference sequence of each ANI group, with its length, GC content and the sequences in the group.
ANI group	Reference sequence (16S rRNA gene copy)	Length (bp)	GC (%)	Number of sequences	Sequences in the group
Ca. P. caryae (Group 1)	PPS1A_c1	1523	46.2	11	CanS4_c1, CanS4_c2, MA1_c1, MW1_c1, PPS10A_c1, PPS1A_c1, PPS2B_c1, PPS6A_c1, PPS6B_c1, PPS9B_c1, VAC_c1
Ca. P. pruni (Group 2)	CX_c1	1528	45.9	6	6A1_c1, 6A1_c2, CX_c1, JR1_c1, PR2021_c1, PR2021_c2
Ca. P. conii (Group 3)	CicWB-2022_c1	1528	46	7	ChTDIII_c1, CicWB-2022_c1, CicWB-2022_c2, OVSP-L01_c1, OVSP-L01_c2, OVSP-S01_c1, OVSP-S01_c2
Ca. P. lactucae (Group 4)	LWB_c1	1528	46.1	2	LWB_c1, LWB_c2

### Sheet: 2_group_identity
Supplementary Table S2.2. Mean, minimum and maximum 16S rRNA gene sequence identity (%) within and between the four ANI groups.
ANI group A	ANI group B	Mean identity (%)	Minimum identity (%)	Maximum identity (%)
Ca. P. caryae (Group 1)	Ca. P. caryae (Group 1)	99.8	99.41	100
Ca. P. caryae (Group 1)	Ca. P. pruni (Group 2)	99.08	98.82	99.41
Ca. P. caryae (Group 1)	Ca. P. conii (Group 3)	98.21	94.08	99.6
Ca. P. caryae (Group 1)	Ca. P. lactucae (Group 4)	99.3	99.21	99.54
Ca. P. pruni (Group 2)	Ca. P. caryae (Group 1)	99.08	98.82	99.41
Ca. P. pruni (Group 2)	Ca. P. pruni (Group 2)	99.58	99.21	100
Ca. P. pruni (Group 2)	Ca. P. conii (Group 3)	98.12	94.06	99.41
Ca. P. pruni (Group 2)	Ca. P. lactucae (Group 4)	99.1	98.95	99.21
Ca. P. conii (Group 3)	Ca. P. caryae (Group 1)	98.21	94.08	99.6
Ca. P. conii (Group 3)	Ca. P. pruni (Group 2)	98.12	94.06	99.41
Ca. P. conii (Group 3)	Ca. P. conii (Group 3)	97.68	92.6	100
Ca. P. conii (Group 3)	Ca. P. lactucae (Group 4)	98.33	94.36	99.54
Ca. P. lactucae (Group 4)	Ca. P. caryae (Group 1)	99.3	99.21	99.54
Ca. P. lactucae (Group 4)	Ca. P. pruni (Group 2)	99.1	98.95	99.21
Ca. P. lactucae (Group 4)	Ca. P. conii (Group 3)	98.33	94.36	99.54
Ca. P. lactucae (Group 4)	Ca. P. lactucae (Group 4)	100	100	100

### Sheet: 3_diagnostic_positions
Supplementary Table S2.3. 16S rRNA gene positions at which the sequences of one ANI group share a base that differs from the other groups (diagnostic positions).
ANI group	Position in the PPS1A 16S rRNA gene (nt)	Position in the group reference sequence (nt)	Alignment column	Base in the group	Sequences with this base	Base present in all sequences of the group	Still diagnostic after removing outlier sequences	Bases in the other groups	21-nucleotide sequence around the position (reference)	Described species in which the 21-nucleotide sequence is found
Ca. P. caryae (Group 1)	171	171	175	G	10 of 11	no	no	Group 2: A; Group 3: A; Group 4: A	TAGGAAAAGTGAAGGCATCTT	pruni
Ca. P. caryae (Group 1)	1332	1332	1337	T	10 of 11	no	no	Group 2: C; Group 3: C; Group 4: C	CTAGTAATCGTGAATCAGCAT	castaneae, cynodontis, pruni
Ca. P. caryae (Group 1)	1346	1346	1352	A	10 of 11	no	no	Group 2: G; Group 3: G; Group 4: G	TCAGCATGTCACGGTGAATAC	pruni
Ca. P. pruni (Group 2)	197	201	201	T	6 of 6	yes	yes	Group 1: C; Group 3: C; Group 4: C	TTTTAAAAGATCTTCTTTGAA	pruni
Ca. P. pruni (Group 2)	830	834	835	T	6 of 6	yes	yes	Group 1: C; Group 3: C; Group 4: C	CGGGTAAAACTGGTACTGAAG	pruni
Ca. P. pruni (Group 2)	1264	1268	1269	A	6 of 6	yes	yes	Group 1: C/T; Group 3: C; Group 4: C	GCCAATCTCAAAAAATCAATC	pruni
Ca. P. conii (Group 3)	647	651	652	T	7 of 7	yes	yes	Group 1: A; Group 2: A; Group 4: A	CTAGAGTGAGTTAGAGGCAAG	pruni
Ca. P. lactucae (Group 4)	182	186	186	C	2 of 2	yes	yes	Group 1: T; Group 2: T; Group 3: T	AAGGCATCTTCACTTTTTTAA	none
Ca. P. lactucae (Group 4)	412	416	417	T	2 of 2	yes	yes	Group 1: C; Group 2: C; Group 3: C	CGATGAAGTATTTCGGTATGT	balanitae, castaneae, cynodontis, fragariae, fraxini, luffae, oryzae, palmicola, pini, rubi, sacchari, trifolii, ulmi, vitis, ziziphi
Ca. P. lactucae (Group 4)	413	417	418	T	2 of 2	yes	yes	Group 1: C; Group 2: C; Group 3: C	GATGAAGTATTTCGGTATGTA	balanitae, castaneae, cynodontis, fragariae, fraxini, luffae, oryzae, palmicola, pini, rubi, sacchari, trifolii, ulmi, vitis, ziziphi
Ca. P. lactucae (Group 4)	617	621	622	A	2 of 2	yes	yes	Group 1: G; Group 2: G; Group 3: G	TAACGCTGTTATGCTATAGAA	pruni

### Sheet: 4_base_per_sequence
Supplementary Table S2.4. Base at each diagnostic position of the 16S rRNA gene in every 16S rRNA gene sequence.
Sequence	ANI group	Ca. P. caryae (Group 1), position 171	Ca. P. caryae (Group 1), position 1332	Ca. P. caryae (Group 1), position 1346	Ca. P. pruni (Group 2), position 197	Ca. P. pruni (Group 2), position 830	Ca. P. pruni (Group 2), position 1264	Ca. P. conii (Group 3), position 647	Ca. P. lactucae (Group 4), position 182	Ca. P. lactucae (Group 4), position 412	Ca. P. lactucae (Group 4), position 413	Ca. P. lactucae (Group 4), position 617
CanS4_c1	Ca. P. caryae (Group 1)	G	T	A	C	C	C	A	T	C	C	G
CanS4_c2	Ca. P. caryae (Group 1)	G	T	A	C	C	C	A	T	C	C	G
MA1_c1	Ca. P. caryae (Group 1)	A	C	G	C	C	C	A	T	C	C	G
MW1_c1	Ca. P. caryae (Group 1)	G	T	A	C	C	C	A	T	C	C	G
PPS10A_c1	Ca. P. caryae (Group 1)	G	T	A	C	C	C	A	T	C	C	G
PPS1A_c1	Ca. P. caryae (Group 1)	G	T	A	C	C	C	A	T	C	C	G
PPS2B_c1	Ca. P. caryae (Group 1)	G	T	A	C	C	C	A	T	C	C	G
PPS6A_c1	Ca. P. caryae (Group 1)	G	T	A	C	C	C	A	T	C	C	G
PPS6B_c1	Ca. P. caryae (Group 1)	G	T	A	C	C	C	A	T	C	C	G
PPS9B_c1	Ca. P. caryae (Group 1)	G	T	A	C	C	C	A	T	C	C	G
VAC_c1	Ca. P. caryae (Group 1)	G	T	A	C	C	T	A	T	C	C	G
6A1_c1	Ca. P. pruni (Group 2)	A	C	G	T	T	A	A	T	C	C	G
6A1_c2	Ca. P. pruni (Group 2)	A	C	G	T	T	A	A	T	C	C	G
CX_c1	Ca. P. pruni (Group 2)	A	C	G	T	T	A	A	T	C	C	G
JR1_c1	Ca. P. pruni (Group 2)	A	C	G	T	T	A	A	T	C	C	G
PR2021_c1	Ca. P. pruni (Group 2)	A	C	G	T	T	A	A	T	C	C	G
PR2021_c2	Ca. P. pruni (Group 2)	A	C	G	T	T	A	A	T	C	C	G
ChTDIII_c1	Ca. P. conii (Group 3)	A	C	G	C	C	C	T	T	C	C	G
CicWB-2022_c1	Ca. P. conii (Group 3)	A	C	G	C	C	C	T	T	C	C	G
CicWB-2022_c2	Ca. P. conii (Group 3)	A	C	G	C	C	C	T	T	C	C	G
OVSP-L01_c1	Ca. P. conii (Group 3)	A	C	G	C	C	C	T	T	C	C	G
OVSP-L01_c2	Ca. P. conii (Group 3)	A	C	G	C	C	C	T	T	C	C	G
OVSP-S01_c1	Ca. P. conii (Group 3)	A	C	G	C	C	C	T	T	C	C	G
OVSP-S01_c2	Ca. P. conii (Group 3)	A	C	G	C	C	C	T	T	C	C	G
LWB_c1	Ca. P. lactucae (Group 4)	A	C	G	C	C	C	A	C	T	T	A
LWB_c2	Ca. P. lactucae (Group 4)	A	C	G	C	C	C	A	C	T	T	A

### Sheet: 5_sequence_identity
Supplementary Table S2.5. Pairwise identity (%) between all 16S rRNA gene sequences.
Sequence	CanS4_c1	CanS4_c2	MA1_c1	MW1_c1	PPS10A_c1	PPS1A_c1	PPS2B_c1	PPS6A_c1	PPS6B_c1	PPS9B_c1	VAC_c1	6A1_c1	6A1_c2	CX_c1	JR1_c1	PR2021_c1	PR2021_c2	ChTDIII_c1	CicWB-2022_c1	CicWB-2022_c2	OVSP-L01_c1	OVSP-L01_c2	OVSP-S01_c1	OVSP-S01_c2	LWB_c1	LWB_c2
CanS4_c1	100	100	99.61	100	99.8	99.8	99.8	99.8	99.8	99.8	99.87	99.02	99.02	99.28	99.28	99.14	99.27	94.3	99.35	99.35	99.41	96.87	99.4	99.47	99.41	99.41
CanS4_c2	100	100	99.61	100	99.8	99.8	99.8	99.8	99.8	99.8	99.87	99.02	99.02	99.28	99.28	99.14	99.27	94.3	99.35	99.35	99.41	96.87	99.4	99.47	99.41	99.41
MA1_c1	99.61	99.61	100	99.61	99.41	99.41	99.41	99.41	99.41	99.41	99.48	99.15	99.15	99.41	99.41	99.27	99.41	94.43	99.35	99.35	99.54	97.01	99.53	99.6	99.54	99.54
MW1_c1	100	100	99.61	100	99.8	99.8	99.8	99.8	99.8	99.8	99.87	99.02	99.02	99.28	99.28	99.14	99.27	94.3	99.35	99.35	99.41	96.87	99.4	99.47	99.41	99.41
PPS10A_c1	99.8	99.8	99.41	99.8	100	100	100	100	100	100	99.67	98.82	98.82	99.08	99.08	98.94	99.08	94.08	99.15	99.15	99.21	96.67	99.2	99.27	99.21	99.21
PPS1A_c1	99.8	99.8	99.41	99.8	100	100	100	100	100	100	99.67	98.82	98.82	99.08	99.08	98.94	99.08	94.08	99.15	99.15	99.21	96.67	99.2	99.27	99.21	99.21
PPS2B_c1	99.8	99.8	99.41	99.8	100	100	100	100	100	100	99.67	98.82	98.82	99.08	99.08	98.94	99.08	94.08	99.15	99.15	99.21	96.67	99.2	99.27	99.21	99.21
PPS6A_c1	99.8	99.8	99.41	99.8	100	100	100	100	100	100	99.67	98.82	98.82	99.08	99.08	98.94	99.08	94.08	99.15	99.15	99.21	96.67	99.2	99.27	99.21	99.21
PPS6B_c1	99.8	99.8	99.41	99.8	100	100	100	100	100	100	99.67	98.82	98.82	99.08	99.08	98.94	99.08	94.08	99.15	99.15	99.21	96.67	99.2	99.27	99.21	99.21
PPS9B_c1	99.8	99.8	99.41	99.8	100	100	100	100	100	100	99.67	98.82	98.82	99.08	99.08	98.94	99.08	94.08	99.15	99.15	99.21	96.67	99.2	99.27	99.21	99.21
VAC_c1	99.87	99.87	99.48	99.87	99.67	99.67	99.67	99.67	99.67	99.67	100	99.08	99.08	99.35	99.35	99.21	99.34	94.3	99.35	99.35	99.41	96.87	99.4	99.47	99.28	99.28
6A1_c1	99.02	99.02	99.15	99.02	98.82	98.82	98.82	98.82	98.82	98.82	99.08	100	100	99.74	99.34	99.21	99.34	94.56	98.89	98.89	99.08	96.54	99.06	99.14	98.95	98.95
6A1_c2	99.02	99.02	99.15	99.02	98.82	98.82	98.82	98.82	98.82	98.82	99.08	100	100	99.74	99.34	99.21	99.34	94.56	98.89	98.89	99.08	96.54	99.06	99.14	98.95	98.95
CX_c1	99.28	99.28	99.41	99.28	99.08	99.08	99.08	99.08	99.08	99.08	99.35	99.74	99.74	100	99.61	99.47	99.6	94.36	99.15	99.15	99.34	96.81	99.33	99.41	99.21	99.21
JR1_c1	99.28	99.28	99.41	99.28	99.08	99.08	99.08	99.08	99.08	99.08	99.35	99.34	99.34	99.61	100	99.87	100	94.23	99.15	99.15	99.34	96.81	99.33	99.41	99.21	99.21
PR2021_c1	99.14	99.14	99.27	99.14	98.94	98.94	98.94	98.94	98.94	98.94	99.21	99.21	99.21	99.47	99.87	100	99.87	94.06	99.01	99.01	99.21	96.72	99.26	99.27	99.08	99.08
PR2021_c2	99.27	99.27	99.41	99.27	99.08	99.08	99.08	99.08	99.08	99.08	99.34	99.34	99.34	99.6	100	99.87	100	94.19	99.14	99.14	99.34	96.79	99.33	99.4	99.21	99.21
ChTDIII_c1	94.3	94.3	94.43	94.3	94.08	94.08	94.08	94.08	94.08	94.08	94.3	94.56	94.56	94.36	94.23	94.06	94.19	100	94.56	94.56	94.74	92.6	94.71	94.71	94.36	94.36
CicWB-2022_c1	99.35	99.35	99.35	99.35	99.15	99.15	99.15	99.15	99.15	99.15	99.35	98.89	98.89	99.15	99.15	99.01	99.14	94.56	100	100	99.67	97.14	99.67	99.67	99.28	99.28
CicWB-2022_c2	99.35	99.35	99.35	99.35	99.15	99.15	99.15	99.15	99.15	99.15	99.35	98.89	98.89	99.15	99.15	99.01	99.14	94.56	100	100	99.67	97.14	99.67	99.67	99.28	99.28
OVSP-L01_c1	99.41	99.41	99.54	99.41	99.21	99.21	99.21	99.21	99.21	99.21	99.41	99.08	99.08	99.34	99.34	99.21	99.34	94.74	99.67	99.67	100	97.47	100	100	99.47	99.47
OVSP-L01_c2	96.87	96.87	97.01	96.87	96.67	96.67	96.67	96.67	96.67	96.67	96.87	96.54	96.54	96.81	96.81	96.72	96.79	92.6	97.14	97.14	97.47	100	98.25	97.46	96.94	96.94
OVSP-S01_c1	99.4	99.4	99.53	99.4	99.2	99.2	99.2	99.2	99.2	99.2	99.4	99.06	99.06	99.33	99.33	99.26	99.33	94.71	99.67	99.67	100	98.25	100	100	99.46	99.46
OVSP-S01_c2	99.47	99.47	99.6	99.47	99.27	99.27	99.27	99.27	99.27	99.27	99.47	99.14	99.14	99.41	99.41	99.27	99.4	94.71	99.67	99.67	100	97.46	100	100	99.54	99.54
LWB_c1	99.41	99.41	99.54	99.41	99.21	99.21	99.21	99.21	99.21	99.21	99.28	98.95	98.95	99.21	99.21	99.08	99.21	94.36	99.28	99.28	99.47	96.94	99.46	99.54	100	100
LWB_c2	99.41	99.41	99.54	99.41	99.21	99.21	99.21	99.21	99.21	99.21	99.28	98.95	98.95	99.21	99.21	99.08	99.21	94.36	99.28	99.28	99.47	96.94	99.46	99.54	100	100

### Sheet: 6_identity_all_species
Supplementary Table S2.6. 16S rRNA gene identity (%) of the reference sequences of Ca. P. caryae (PPS1A), Ca. P. conii (OVSP-L01 and CicWB-2022), Ca. P. lactucae (LWB) and Ca. P. pruni (CX) to the 16S rRNA gene sequences of the 60 described ‘Candidatus Phytoplasma’ species that have a sequence in GenBank.
Described species (Ca. Phytoplasma)	16S sequence used	Ca. P. caryae (PPS1A) identity (%)	Ca. P. conii (OVSP-L01) identity (%)	Ca. P. conii (CicWB-2022) identity (%)	Ca. P. lactucae (LWB) identity (%)	Ca. P. pruni (CX) identity (%)	Aligned sites (PPS1A)	Highest identity (%)
pruni	JQ044393.1	99.01	99.27	99.08	99.14	99.93	1516	99.93
sacchari	SCGS	94.48	94.74	94.7	95.09	94.7	1522	95.09
omanense	PQ497569.1	94.51	94.77	94.58	94.91	94.98	1493	94.98
malaysianum	PP489216.1	94.21	94.41	94.22	94.89	94.55	1486	94.89
dypsidis	MT536196.1	94.01	94.28	94.08	94.63	94.56	1469	94.63
trifolii	PQ056990.1	93.95	94.21	94.02	94.56	94.29	1487	94.56
phoenicium	F1A_c1	94.09	94.28	94.11	94.5	94.44	1523	94.5
cynodontis	GY2015	93.99	94.12	94.06	94.46	94.19	1515	94.46
cirsii	KR869147.1	93.94	94.2	94.14	94.41	94.27	1519	94.41
noviguineense	KP064104.1	94.07	94.15	93.91	94.41	94.41	1198	94.41
palmicola	MZ571348.1	93.99	93.99	93.93	94.32	94.19	1515	94.32
oryzae	HN2022	93.69	93.95	93.91	94.3	94.1	1521	94.3
australamericanum	GU292081.1	94.2	93.94	93.75	94.21	94.15	1517	94.21
vignae	BAWM_336_c1	93.96	94.09	93.98	94.18	94.18	1523	94.18
aculeata	PP657411.1	93.76	93.98	93.91	94.06	94.21	1330	94.21
stylosanthis	VPRI_43683_c1	93.56	93.95	93.78	94.04	94.11	1522	94.11
palmae	LY_C2	93.69	93.82	93.71	93.98	93.78	1522	93.98
ulmi	OQ130744.1	93.37	93.64	93.44	93.98	93.98	1494	93.98
rubi	RS_c2	93.3	93.56	93.32	93.84	93.65	1522	93.84
ziziphi	Jwb_nky_c1	93.23	93.49	93.25	93.78	93.58	1522	93.78
castaneae	AB054986.1	93.31	93.37	93.18	93.71	93.64	1509	93.71
fraxini	AshY1_c1	93.17	93.36	93.19	93.71	93.52	1522	93.71
pini	MDPP_c1	93.1	93.36	93.25	93.65	93.45	1522	93.65
vitis	CH_c1	93.1	93.36	93.12	93.65	93.45	1522	93.65
luffae	OQ861101.1	93.03	93.22	93.16	93.58	93.51	1434	93.58
wodyetiae	KY069029.1	92.78	93.24	93.01	93.57	93.72	1246	93.72
balanitae	MN902087.1	92.87	93.17	92.95	93.55	93.69	1333	93.69
gossypii	NZ_JAOSIT010000044.1	92.75	92.65	92.55	93.04	92.75	1020	93.04
periplocae	GQ249159.1	92.33	92.5	92.42	93.02	92.76	1161	93.02
melaleucae	BAWM_354A_c1	92.44	92.7	92.53	92.73	92.99	1521	92.99
rhamni	KF498658.1	92.04	92.38	92.32	92.68	92.53	1433	92.68
australasiaticum	PR08_c1	92.5	92.56	92.39	92.67	92.46	1520	92.67
hispanicum	PP348058.1	92.08	92.38	92.31	92.64	92.47	1237	92.64
citri	BAWM_OMN_P210_c1	92.26	92.26	92.19	92.57	92.34	1318	92.57
meliae	MT553105.1	91.76	92.15	92.07	92.41	92.23	1238	92.41
japonicum	AB010425.2	91.92	92.23	92.04	92.38	92.24	1509	92.38
convolvuli	JN833711.1	91.91	92.03	91.97	92.32	92.04	1483	92.32
fabacearum	BAWM_025_c1	92.04	92.03	91.87	92.2	91.93	1520	92.2
prunorum	MH279543.1	91.69	91.68	91.77	92.17	91.93	1239	92.17
americanum	DQ174122.1	91.53	91.85	91.79	92.14	91.86	1487	92.14
asiaticum	PR34_c1	91.97	91.97	91.8	92.13	91.87	1520	92.13
costaricanum	FJ226069.1	91.78	91.85	91.92	92.13	91.99	1485	92.13
planchoniae	BAWM_156b_c1	91.79	91.85	91.68	92.01	91.75	1522	92.01
crotalariae	BAWM_OMN_P53_c1	91.84	91.84	91.67	92	91.74	1520	92
bonamiae	BAWM_225_c1	91.58	91.71	91.54	91.87	91.61	1520	91.87
tamaricis	OL687381.1	91.44	91.52	91.44	91.85	91.62	1215	91.85
fragariae	DQ086423.1	91.46	91.52	91.45	91.84	91.6	1323	91.84
lycopersici	AY787136.4	91.56	91.62	91.56	91.71	91.96	1493	91.96
pyri	Arg_P1	91.28	91.28	91.24	91.64	91.31	1514	91.64
mali	AT	91.22	91.21	91.18	91.57	91.24	1514	91.57
spartii	MT629828.1	91.02	91.01	91.1	91.5	91.26	1236	91.5
tritici	WBD_c2	91.19	91.18	91.02	91.48	91.22	1521	91.48
brasiliense	PP581850.1	90.94	90.93	91.03	91.45	91.03	1159	91.45
asteris	M8_c1	90.86	90.86	90.69	91.28	90.89	1521	91.28
allocasuarinae	AY725236.1	90.46	90.63	90.89	91.25	90.73	1143	91.25
zeae	M3_c1	90.8	90.79	90.63	91.22	90.83	1521	91.22
caricae	AY725234.1	90.51	90.69	90.77	91.18	90.7	1464	91.18
australiense	PAa_ASM6992v1_c1	90.72	90.65	90.61	91.07	90.81	1519	91.07
solani	GOE_c1	89.99	90.05	90.03	90.62	90.09	1519	90.62
graminis	AY725228.1	89.79	89.97	90.05	90.39	89.98	1479	90.39
cocostanzaniae	no sequence found
hispanola	no sequence found
Identity = matching bases / aligned positions with A, C, G or T in both sequences. The query is the first 16S copy of one genome per taxon.
Highlighted cells are 98.65% or higher.
Species are the 62 species-rank names in NCBI Taxonomy (12 November 2026). The GenBank sequence used for each species is not confirmed to be its type or reference strain.
Short sequences (about 1,100 to 1,200 bp) cover less of the gene; Ca. P. gossypii is 1,023 bp from a draft genome. Ca. P. cocostanzaniae and Ca. P. hispanola have no 16S sequence in GenBank.
