## Supplementary material for "Taxogenomic resolution of the 16SrIII (X-disease) group: elevation of ‘*Candidatus* Phytoplasma pruni’-related strains to species rank and proposal of three novel *Candidatus* species ‘*Candidatus* Phytoplasma caryae’ sp. nov., ‘*Candidatus* Phytoplasma conii’ sp. nov. and ‘*Candidatus* Phytoplasma": Rabiu et al., Supplementary figures and Tables: Supplementary_Table_S3.xlsx

### Sheet: Legend
Item	Definition
Group 1 to Group 4	ANI groups defined in this study: Group 1, Candidatus Phytoplasma caryae (Ca. P. caryae); Group 2, Ca. P. pruni; Group 3, Ca. P. conii; Group 4, Ca. P. lactucae.
PPS	Pecan phytoplasma strains sequenced in this study (PPS1A, PPS2B, PPS6A, PPS6B, PPS9B, PPS10A).
ANI	Average nucleotide identity (%).
ANIm, ANIb	ANI calculated from MUMmer alignments (ANIm) or from BLAST alignments of genome fragments (ANIb), with pyANI.
FastANI	ANI calculated with FastANI; no value is reported when the genomes share too little sequence.
Matrix sheets	Pairwise ANI between the 22 pruni and pruni-related genomes and Acholeplasma laidlawii PG-8A (A. laidlawii PG-8A, the outgroup). Each value is the mean of the two comparison directions.
PG8A_pairs_summary	Comparison of each genome with Acholeplasma laidlawii PG-8A; aligned fraction is the share of the genome covered by the alignment.
ANI_ranges_by_group	Minimum and maximum pairwise ANI within each group and between each pair of groups, with the genome pair giving the value.

### Sheet: FastANI_22_genomes
Supplementary Table S3.1. FastANI (%) between the 22 genomes.
Genome	PPS1A	PPS2B	PPS6A	PPS6B	PPS9B	PPS10A	CanS4	MW1	VAC	MA1	CX	6A1	ZT3-1	PR2021	JR1	PDA15	CicWB-2022	Vc33	ChTDIII	OVSP-L01	OVSP-S01	LWB	A. laidlawii PG-8A
PPS1A	100	99.9556	99.9562	99.9357	99.6418	99.4614	97.751	97.7751	97.6837	96.541	94.5748	94.5507	94.6102	94.6395	94.5919	95.0633	91.8873	91.8626	92.7393	92.1596	92.3356	94.0926
PPS2B	99.9556	100	99.9511	99.9635	99.4537	99.2032	97.762	97.6908	97.5316	96.4779	94.4658	94.584	94.5513	94.5584	94.6953	94.9829	91.9174	91.8746	92.8012	92.424	92.3094	94.0795
PPS6A	99.9562	99.9511	100	99.9522	99.3581	99.3304	97.8852	97.9056	97.6354	96.6696	94.5549	94.5181	94.5498	94.6063	94.5354	94.941	91.7404	91.7921	92.6077	92.1832	92.2076	93.8434
PPS6B	99.9357	99.9635	99.9522	100	99.6188	99.4366	97.8131	97.6947	97.4296	96.6795	94.5876	94.3058	94.6403	94.4674	94.3892	94.8837	91.7313	91.7149	92.6219	91.9863	92.1662	93.6966
PPS9B	99.6418	99.4537	99.3581	99.6188	100	98.1123	97.9584	97.7783	97.6854	96.4836	94.3802	94.7425	94.7499	94.8811	94.7472	94.3557	92.4468	92.3068	92.8626	92.246	92.176	94.2518
PPS10A	99.4614	99.2032	99.3304	99.4366	98.1123	100	97.6317	97.9028	97.0932	96.0593	94.2447	94.7254	93.9061	94.7479	94.3949	94.5644	92.2803	92.0815	92.4932	92.138	92.1009	93.8852
CanS4	97.751	97.762	97.8852	97.8131	97.9584	97.6317	100	99.7003	98.3499	96.5787	94.5046	94.3562	94.4271	94.2502	94.5221	94.6075	91.4329	91.4234	92.1541	91.9139	92.1883	93.5851
MW1	97.7751	97.6908	97.9056	97.6947	97.7783	97.9028	99.7003	100	98.7224	96.8216	94.8728	94.6858	94.6734	94.646	94.807	94.7968	92.1538	92.1413	92.9286	92.4889	92.5361	94.2901
VAC	97.6837	97.5316	97.6354	97.4296	97.6854	97.0932	98.3499	98.7224	100	96.278	94.708	94.6521	94.479	94.5379	94.8876	94.6788	92.0142	92.4476	93.028	92.5173	92.3307	94.1716
MA1	96.541	96.4779	96.6696	96.6795	96.4836	96.0593	96.5787	96.8216	96.278	100	95.4078	95.4749	95.3454	95.0915	95.2126	95.2083	93.0309	92.6376	93.3906	93.0384	93.0182	94.7829
CX	94.5748	94.4658	94.5549	94.5876	94.3802	94.2447	94.5046	94.8728	94.708	95.4078	100	99.4367	99.2644	97.8638	97.6834	97.2518	92.1848	92.4119	92.9897	92.5776	92.6472	94.5161
6A1	94.5507	94.584	94.5181	94.3058	94.7425	94.7254	94.3562	94.6858	94.6521	95.4749	99.4367	100	99.4122	97.5667	97.7922	97.5399	91.8859	92.15	93.091	92.48	92.4995	94.3116
ZT3-1	94.6102	94.5513	94.5498	94.6403	94.7499	93.9061	94.4271	94.6734	94.479	95.3454	99.2644	99.4122	100	97.9003	98.0059	97.3376	91.9523	91.9767	92.9294	92.6102	92.5207	94.3976
PR2021	94.6395	94.5584	94.6063	94.4674	94.8811	94.7479	94.2502	94.646	94.5379	95.0915	97.8638	97.5667	97.9003	100	99.7147	97.7067	91.9714	91.9419	92.9039	92.5991	92.6207	93.8671
JR1	94.5919	94.6953	94.5354	94.3892	94.7472	94.3949	94.5221	94.807	94.8876	95.2126	97.6834	97.7922	98.0059	99.7147	100	97.7214	92.7664	92.7425	93.0744	93.0185	93.0502	94.8475
PDA15	95.0633	94.9829	94.941	94.8837	94.3557	94.5644	94.6075	94.7968	94.6788	95.2083	97.2518	97.5399	97.3376	97.7067	97.7214	100	92.3137	92.4133	92.9909	92.9676	92.8002	94.4192
CicWB-2022	91.8873	91.9174	91.7404	91.7313	92.4468	92.2803	91.4329	92.1538	92.0142	93.0309	92.1848	91.8859	91.9523	91.9714	92.7664	92.3137	100	97.9839	96.3303	96.1013	95.986	93.2697
Vc33	91.8626	91.8746	91.7921	91.7149	92.3068	92.0815	91.4234	92.1413	92.4476	92.6376	92.4119	92.15	91.9767	91.9419	92.7425	92.4133	97.9839	100	96.4049	96.1469	96.0058	92.8105
ChTDIII	92.7393	92.8012	92.6077	92.6219	92.8626	92.4932	92.1541	92.9286	93.028	93.3906	92.9897	93.091	92.9294	92.9039	93.0744	92.9909	96.3303	96.4049	100	96.589	96.6372	93.0314
OVSP-L01	92.1596	92.424	92.1832	91.9863	92.246	92.138	91.9139	92.4889	92.5173	93.0384	92.5776	92.48	92.6102	92.5991	93.0185	92.9676	96.1013	96.1469	96.589	100	99.4669	93.1581
OVSP-S01	92.3356	92.3094	92.2076	92.1662	92.176	92.1009	92.1883	92.5361	92.3307	93.0182	92.6472	92.4995	92.5207	92.6207	93.0502	92.8002	95.986	96.0058	96.6372	99.4669	100	93.1633
LWB	94.0926	94.0795	93.8434	93.6966	94.2518	93.8852	93.5851	94.2901	94.1716	94.7829	94.5161	94.3116	94.3976	93.8671	94.8475	94.4192	93.2697	92.8105	93.0314	93.1581	93.1633	100
A. laidlawii PG-8A

### Sheet: ANIb_22_genomes
Supplementary Table S3.2. ANIb (%) between the 22 genomes.
Genome	PPS1A	PPS2B	PPS6A	PPS6B	PPS9B	PPS10A	CanS4	MW1	VAC	MA1	CX	6A1	ZT3-1	PR2021	JR1	PDA15	CicWB-2022	Vc33	ChTDIII	OVSP-L01	OVSP-S01	LWB	A. laidlawii PG-8A
PPS1A	100	99.9523	99.9637	99.9367	99.8056	99.8253	97.5567	97.7384	96.5704	95.2735	94.6036	94.4415	94.5103	94.5056	94.4442	94.7695	91.2647	91.5425	92.512	91.9422	91.993	93.5836
PPS2B	99.9523	100	99.9357	99.9228	99.8598	99.8232	97.5372	97.7721	96.5975	95.3015	94.6623	94.4921	94.5756	94.5382	94.4005	94.8128	91.1532	91.6386	92.481	91.9571	92.0409	93.6616
PPS6A	99.9637	99.9357	100	99.9677	99.8427	99.7565	97.4735	97.7459	96.5267	95.2923	94.6329	94.4585	94.5967	94.5662	94.4819	94.8033	91.2009	91.5602	92.5025	91.9173	91.985	93.5878
PPS6B	99.9367	99.9228	99.9677	100	99.8582	99.8191	97.5026	97.7751	96.5714	95.3271	94.6508	94.4885	94.601	94.5556	94.4215	94.8399	91.2093	91.6825	92.5075	91.9416	92.0954	93.5198
PPS9B	99.8056	99.8598	99.8427	99.8582	100	99.89	97.7396	97.8916	96.5948	95.3137	94.6323	94.6638	94.7374	94.7055	94.459	94.9874	91.5535	92.0136	92.6068	92.1492	92.3566	93.7661
PPS10A	99.8253	99.8232	99.7565	99.8191	99.89	100	97.6933	97.8247	96.4176	95.204	94.6313	94.567	94.5996	94.4695	94.4341	94.8061	91.4358	91.8151	92.3051	91.9828	92.1287	93.7484
CanS4	97.5567	97.5372	97.4735	97.5026	97.7396	97.6933	100	99.8163	97.2296	95.1501	94.3489	94.372	94.5772	94.016	94.1824	94.4381	91.1353	91.1154	92.3664	91.6932	91.7186	92.9701
MW1	97.7384	97.7721	97.7459	97.7751	97.8916	97.8247	99.8163	100	97.4914	95.34	94.5828	94.4096	94.6746	94.7208	94.4554	94.9091	91.6127	91.5793	92.5424	92.1366	92.2838	93.6454
VAC	96.5704	96.5975	96.5267	96.5714	96.5948	96.4176	97.2296	97.4914	100	95.0597	93.6845	93.6488	94.0488	93.594	93.4871	94.2207	90.4293	90.5254	92.4634	91.2089	91.3016	92.3145
MA1	95.2735	95.3015	95.2923	95.3271	95.3137	95.204	95.1501	95.34	95.0597	100	94.1407	94.2531	94.4671	94.2144	93.7878	94.6468	90.8489	91.2074	92.8808	91.5858	91.8084	92.7042
CX	94.6036	94.6623	94.6329	94.6508	94.6323	94.6313	94.3489	94.5828	93.6845	94.1407	100	99.1925	99.2103	97.3495	97.2735	97.2804	91.7435	91.9153	92.8232	92.2836	92.383	93.7597
6A1	94.4415	94.4921	94.4585	94.4885	94.6638	94.567	94.372	94.4096	93.6488	94.2531	99.1925	100	99.2513	97.3327	97.2618	97.2969	91.6905	91.8566	92.9079	92.2936	92.3938	93.6535
ZT3-1	94.5103	94.5756	94.5967	94.601	94.7374	94.5996	94.5772	94.6746	94.0488	94.4671	99.2103	99.2513	100	97.7326	97.6001	97.4365	91.9177	92.0915	92.8312	92.2969	92.4774	93.8049
PR2021	94.5056	94.5382	94.5662	94.5556	94.7055	94.4695	94.016	94.7208	93.594	94.2144	97.3495	97.3327	97.7326	100	99.4661	97.3235	91.342	91.306	92.7761	91.8347	91.9512	93.1558
JR1	94.4442	94.4005	94.4819	94.4215	94.459	94.4341	94.1824	94.4554	93.4871	93.7878	97.2735	97.2618	97.6001	99.4661	100	97.4145	91.3828	91.4699	92.8086	92.1827	92.1579	93.388
PDA15	94.7695	94.8128	94.8033	94.8399	94.9874	94.8061	94.4381	94.9091	94.2207	94.6468	97.2804	97.2969	97.4365	97.3235	97.4145	100	91.8402	92.0123	92.8007	92.145	92.2499	94.0337
CicWB-2022	91.2647	91.1532	91.2009	91.2093	91.5535	91.4358	91.1353	91.6127	90.4293	90.8489	91.7435	91.6905	91.9177	91.342	91.3828	91.8402	100	97.4131	96.4317	95.5263	95.5659	92.4983
Vc33	91.5425	91.6386	91.5602	91.6825	92.0136	91.8151	91.1154	91.5793	90.5254	91.2074	91.9153	91.8566	92.0915	91.306	91.4699	92.0123	97.4131	100	96.4635	95.755	95.82	92.3457
ChTDIII	92.512	92.481	92.5025	92.5075	92.6068	92.3051	92.3664	92.5424	92.4634	92.8808	92.8232	92.9079	92.8312	92.7761	92.8086	92.8007	96.4317	96.4635	100	96.6158	96.628	92.7975
OVSP-L01	91.9422	91.9571	91.9173	91.9416	92.1492	91.9828	91.6932	92.1366	91.2089	91.5858	92.2836	92.2936	92.2969	91.8347	92.1827	92.145	95.5263	95.755	96.6158	100	98.455	92.4534
OVSP-S01	91.993	92.0409	91.985	92.0954	92.3566	92.1287	91.7186	92.2838	91.3016	91.8084	92.383	92.3938	92.4774	91.9512	92.1579	92.2499	95.5659	95.82	96.628	98.455	100	92.464
LWB	93.5836	93.6616	93.5878	93.5198	93.7661	93.7484	92.9701	93.6454	92.3145	92.7042	93.7597	93.6535	93.8049	93.1558	93.388	94.0337	92.4983	92.3457	92.7975	92.4534	92.464	100
A. laidlawii PG-8A

### Sheet: ANIm_22_genomes
Supplementary Table S3.3. ANIm (%) between the 22 genomes.
Genome	PPS1A	PPS2B	PPS6A	PPS6B	PPS9B	PPS10A	CanS4	MW1	VAC	MA1	CX	6A1	ZT3-1	PR2021	JR1	PDA15	CicWB-2022	Vc33	ChTDIII	OVSP-L01	OVSP-S01	LWB	A. laidlawii PG-8A
PPS1A	100	99.9771	99.9645	99.9639	99.9301	99.8885	97.6976	97.84	97.6078	96.2987	94.7016	94.6351	94.6726	94.6822	94.7175	94.7511	92.3547	92.2074	92.6265	92.35	92.3375	94.4677
PPS2B	99.9771	100	99.9631	99.9471	99.9282	99.8976	97.7011	97.8422	97.6313	96.2865	94.7305	94.6455	94.633	94.715	94.7202	94.7633	92.3531	92.2299	92.6216	92.3393	92.3462	94.4356
PPS6A	99.9645	99.9631	100	99.9653	99.9333	99.814	97.6645	97.8464	97.604	96.289	94.7055	94.6005	94.6543	94.6646	94.7158	94.7592	92.3354	92.2053	92.6213	92.3156	92.3294	94.3931
PPS6B	99.9639	99.9471	99.9653	100	99.965	99.9123	97.693	97.8721	97.6853	96.2443	94.7179	94.6209	94.6462	94.6547	94.71	94.7732	92.1623	92.1991	92.6148	92.3192	92.349	94.362
PPS9B	99.9301	99.9282	99.9333	99.965	100	99.9146	97.8523	97.9997	97.7394	96.5027	94.8828	94.839	94.8392	94.8432	94.8005	95.0221	92.446	92.4479	92.799	92.6706	92.6361	94.6129
PPS10A	99.8885	99.8976	99.814	99.9123	99.9146	100	97.9267	98.0385	97.7387	96.3929	94.9054	94.8197	94.8844	94.8579	94.8602	94.9613	92.4254	92.3603	92.7363	92.5347	92.5192	94.4715
CanS4	97.6976	97.7011	97.6645	97.693	97.8523	97.9267	100	99.8776	98.4482	96.1449	94.5895	94.565	94.5457	94.4113	94.5046	94.7018	92.2566	92.0254	92.5716	92.4233	92.3482	94.3507
MW1	97.84	97.8422	97.8464	97.8721	97.9997	98.0385	99.8776	100	98.6066	96.3177	94.8777	94.7531	94.7542	94.7222	94.7589	94.8381	92.4606	92.3254	92.769	92.5621	92.5953	94.5481
VAC	97.6078	97.6313	97.604	97.6853	97.7394	97.7387	98.4482	98.6066	100	96.1947	94.7863	94.7508	94.7696	94.6926	94.6551	94.83	92.2292	92.3396	92.7983	92.6111	92.5729	94.4646
MA1	96.2987	96.2865	96.289	96.2443	96.5027	96.3929	96.1449	96.3177	96.1947	100	95.1307	95.1269	95.1593	95.0154	95.0859	95.1784	92.4848	92.5575	93.0854	92.7911	92.7448	94.8303
CX	94.7016	94.7305	94.7055	94.7179	94.8828	94.9054	94.5895	94.8777	94.7863	95.1307	100	99.3435	99.2819	97.6291	97.6817	97.3865	92.7279	92.6301	93.1749	92.9265	92.878	94.9711
6A1	94.6351	94.6455	94.6005	94.6209	94.839	94.8197	94.565	94.7531	94.7508	95.1269	99.3435	100	99.4006	97.6937	97.6879	97.3463	92.7105	92.782	93.2273	92.9069	92.872	95.0275
ZT3-1	94.6726	94.633	94.6543	94.6462	94.8392	94.8844	94.5457	94.7542	94.7696	95.1593	99.2819	99.4006	100	97.9011	97.8954	97.4845	92.6448	92.7621	93.1903	92.8617	92.8577	95.0289
PR2021	94.6822	94.715	94.6646	94.6547	94.8432	94.8579	94.4113	94.7222	94.6926	95.0154	97.6291	97.6937	97.9011	100	99.778	97.5727	92.605	92.6653	93.1544	92.6811	92.7144	94.8192
JR1	94.7175	94.7202	94.7158	94.71	94.8005	94.8602	94.5046	94.7589	94.6551	95.0859	97.6817	97.6879	97.8954	99.778	100	97.6227	92.7045	92.7444	93.1983	92.8884	92.8755	94.9373
PDA15	94.7511	94.7633	94.7592	94.7732	95.0221	94.9613	94.7018	94.8381	94.83	95.1784	97.3865	97.3463	97.4845	97.5727	97.6227	100	92.5383	92.678	93.1909	92.8708	92.9041	94.9804
CicWB-2022	92.3547	92.3531	92.3354	92.1623	92.446	92.4254	92.2566	92.4606	92.2292	92.4848	92.7279	92.7105	92.6448	92.605	92.7045	92.5383	100	98.1404	96.8065	96.1245	96.0392	93.0792
Vc33	92.2074	92.2299	92.2053	92.1991	92.4479	92.3603	92.0254	92.3254	92.3396	92.5575	92.6301	92.782	92.7621	92.6653	92.7444	92.678	98.1404	100	96.903	96.206	96.2354	92.8994
ChTDIII	92.6265	92.6216	92.6213	92.6148	92.799	92.7363	92.5716	92.769	92.7983	93.0854	93.1749	93.2273	93.1903	93.1544	93.1983	93.1909	96.8065	96.903	100	96.9343	96.9022	93.1899
OVSP-L01	92.35	92.3393	92.3156	92.3192	92.6706	92.5347	92.4233	92.5621	92.6111	92.7911	92.9265	92.9069	92.8617	92.6811	92.8884	92.8708	96.1245	96.206	96.9343	100	98.6505	93.0408
OVSP-S01	92.3375	92.3462	92.3294	92.349	92.6361	92.5192	92.3482	92.5953	92.5729	92.7448	92.878	92.872	92.8577	92.7144	92.8755	92.9041	96.0392	96.2354	96.9022	98.6505	100	93.0479
LWB	94.4677	94.4356	94.3931	94.362	94.6129	94.4715	94.3507	94.5481	94.4646	94.8303	94.9711	95.0275	95.0289	94.8192	94.9373	94.9804	93.0792	92.8994	93.1899	93.0408	93.0479	100
A. laidlawii PG-8A

### Sheet: PG8A_pairs_summary
Supplementary Table S3.4. ANIm, ANIb and FastANI between Acholeplasma laidlawii PG-8A and each of the 22 genomes.
Genome	ANIm identity (%), PG-8A as query	ANIm identity (%), PG-8A as subject	ANIm aligned fraction of the PG-8A genome (%)	ANIm aligned fraction of the other genome (%)	ANIm aligned length (bp)	ANIb identity (%), PG-8A as query	ANIb identity (%), PG-8A as subject	ANIb aligned fraction of the PG-8A genome (%)	ANIb aligned fraction of the other genome (%)	FastANI (%)
PPS1A	85.4917	85.4917	0.2744	0.6998	4108	69.9812	69.4563	3.4065	7.9519	NA
PPS2B	85.4917	85.4917	0.2744	0.7	4108	69.9789	69.5203	3.4065	8.9794	NA
PPS6A	84.9485	84.9485	0.2916	0.7307	4365	69.9812	69.1647	3.4065	8.4178	NA
PPS6B	85.4917	85.4917	0.2744	0.6867	4108	69.9789	69.3562	3.4065	8.3473	NA
PPS9B	85.4917	85.4917	0.2744	0.774	4108	70.1757	69.8087	3.2246	9.2439	NA
PPS10A	84.9485	84.9485	0.2916	0.8626	4365	70.3894	69.4829	3.0384	10.0609	NA
CanS4	100	100	0.0051	0.011	76	69.9161	70.0639	3.4818	8.4201	NA
MW1	85.1775	85.1775	0.2916	0.7477	4365	69.9055	69.5543	3.4725	9.7772	NA
VAC	85.8333	85.8333	0.2645	0.6113	3960	69.8158	69.4729	3.3484	7.9751	NA
MA1	85.5161	85.5161	0.2744	0.6878	4108	70.2042	69.7256	3.3831	8.7897	NA
CX	85.1682	85.1682	0.2919	0.73	4369	69.6899	68.9468	3.622	8.9068	NA
6A1	85.6884	85.6884	0.1106	0.2649	1656	69.7622	70.7737	3.6194	8.3272	NA
ZT3-1	85.2459	85.2459	0.0244	0.0622	366	67.8334	68.3884	3.0354	7.567	NA
PR2021	100	100	0.0051	0.0107	76	69.8152	70.3296	3.6211	7.8121	NA
JR1	85.0996	85.0996	0.2919	0.6919	4369	69.9263	69.4122	3.2571	7.5287	NA
PDA15	84.2227	84.2227	0.0864	0.2173	1293	68.3658	68.7957	3.1594	7.3021	NA
CicWB-2022	91.3174	91.3174	0.0223	0.0441	334	69.8972	70.5361	3.5929	7.7402	NA
Vc33	85.9699	85.9699	0.2576	0.5612	3856	69.7179	68.7536	3.0982	6.8851	NA
ChTDIII	84.0873	84.0873	0.2939	0.5565	4399	69.6062	68.9419	3.6219	6.8536	NA
OVSP-L01	84.7162	84.7162	0.1224	0.3046	1832	69.9968	70.1261	3.4489	9.5369	NA
OVSP-S01	88.417	88.417	0.0173	0.0432	259	69.8997	70.2889	3.4456	8.8388	NA
LWB	85.4429	85.4429	0.2919	0.6579	4369	69.8703	70.9734	3.5891	7.5914	NA

### Sheet: ANI_ranges_by_group
Supplementary Table S3.5. Range of pairwise ANI (%) within and between the four ANI groups, by method.
Method	ANI group A	ANI group B	Genomes in A	Genomes in B	Minimum ANI (%)	Maximum ANI (%)	Pairs	Pair with minimum	Pair with maximum
ANIm	Ca. P. caryae (Group 1)	Ca. P. caryae (Group 1)	10	10	96.14	99.98	45	CanS4 / MA1	PPS1A / PPS2B
ANIm	Ca. P. caryae (Group 1)	Ca. P. pruni (Group 2)	10	6	94.41	95.18	60	CanS4 / PR2021	MA1 / PDA15
ANIm	Ca. P. caryae (Group 1)	Ca. P. conii (Group 3)	10	5	92.03	93.09	50	CanS4 / Vc33	MA1 / ChTDIII
ANIm	Ca. P. caryae (Group 1)	Ca. P. lactucae (Group 4)	10	1	94.35	94.83	10	CanS4 / LWB	MA1 / LWB
ANIm	Ca. P. pruni (Group 2)	Ca. P. pruni (Group 2)	6	6	97.35	99.78	15	6A1 / PDA15	JR1 / PR2021
ANIm	Ca. P. pruni (Group 2)	Ca. P. conii (Group 3)	6	5	92.54	93.23	30	PDA15 / CicWB-2022	6A1 / ChTDIII
ANIm	Ca. P. pruni (Group 2)	Ca. P. lactucae (Group 4)	6	1	94.82	95.03	6	PR2021 / LWB	ZT3-1 / LWB
ANIm	Ca. P. conii (Group 3)	Ca. P. conii (Group 3)	5	5	96.04	98.65	10	CicWB-2022 / OVSP-S01	OVSP-L01 / OVSP-S01
ANIm	Ca. P. conii (Group 3)	Ca. P. lactucae (Group 4)	5	1	92.9	93.19	5	Vc33 / LWB	ChTDIII / LWB
ANIm	Ca. P. lactucae (Group 4)	Ca. P. lactucae (Group 4)	1	1	NA		0
ANIb	Ca. P. caryae (Group 1)	Ca. P. caryae (Group 1)	10	10	95.06	99.97	45	MA1 / VAC	PPS6A / PPS6B
ANIb	Ca. P. caryae (Group 1)	Ca. P. pruni (Group 2)	10	6	93.49	94.99	60	VAC / JR1	PPS9B / PDA15
ANIb	Ca. P. caryae (Group 1)	Ca. P. conii (Group 3)	10	5	90.43	92.88	50	VAC / CicWB-2022	MA1 / ChTDIII
ANIb	Ca. P. caryae (Group 1)	Ca. P. lactucae (Group 4)	10	1	92.31	93.77	10	VAC / LWB	PPS9B / LWB
ANIb	Ca. P. pruni (Group 2)	Ca. P. pruni (Group 2)	6	6	97.26	99.47	15	6A1 / JR1	JR1 / PR2021
ANIb	Ca. P. pruni (Group 2)	Ca. P. conii (Group 3)	6	5	91.31	92.91	30	PR2021 / Vc33	6A1 / ChTDIII
ANIb	Ca. P. pruni (Group 2)	Ca. P. lactucae (Group 4)	6	1	93.16	94.03	6	PR2021 / LWB	PDA15 / LWB
ANIb	Ca. P. conii (Group 3)	Ca. P. conii (Group 3)	5	5	95.53	98.46	10	CicWB-2022 / OVSP-L01	OVSP-L01 / OVSP-S01
ANIb	Ca. P. conii (Group 3)	Ca. P. lactucae (Group 4)	5	1	92.35	92.8	5	Vc33 / LWB	ChTDIII / LWB
ANIb	Ca. P. lactucae (Group 4)	Ca. P. lactucae (Group 4)	1	1	NA		0
FastANI	Ca. P. caryae (Group 1)	Ca. P. caryae (Group 1)	10	10	96.06	99.96	45	MA1 / PPS10A	PPS2B / PPS6B
FastANI	Ca. P. caryae (Group 1)	Ca. P. pruni (Group 2)	10	6	93.91	95.47	60	PPS10A / ZT3-1	MA1 / 6A1
FastANI	Ca. P. caryae (Group 1)	Ca. P. conii (Group 3)	10	5	91.42	93.39	50	CanS4 / Vc33	MA1 / ChTDIII
FastANI	Ca. P. caryae (Group 1)	Ca. P. lactucae (Group 4)	10	1	93.59	94.78	10	CanS4 / LWB	MA1 / LWB
FastANI	Ca. P. pruni (Group 2)	Ca. P. pruni (Group 2)	6	6	97.25	99.71	15	CX / PDA15	JR1 / PR2021
FastANI	Ca. P. pruni (Group 2)	Ca. P. conii (Group 3)	6	5	91.89	93.09	30	6A1 / CicWB-2022	6A1 / ChTDIII
FastANI	Ca. P. pruni (Group 2)	Ca. P. lactucae (Group 4)	6	1	93.87	94.85	6	PR2021 / LWB	JR1 / LWB
FastANI	Ca. P. conii (Group 3)	Ca. P. conii (Group 3)	5	5	95.99	99.47	10	CicWB-2022 / OVSP-S01	OVSP-L01 / OVSP-S01
FastANI	Ca. P. conii (Group 3)	Ca. P. lactucae (Group 4)	5	1	92.81	93.27	5	Vc33 / LWB	CicWB-2022 / LWB
FastANI	Ca. P. lactucae (Group 4)	Ca. P. lactucae (Group 4)	1	1	NA		0
