## Supplementary material for "Taxogenomic resolution of the 16SrIII (X-disease) group: elevation of ‘*Candidatus* Phytoplasma pruni’-related strains to species rank and proposal of three novel *Candidatus* species ‘*Candidatus* Phytoplasma caryae’ sp. nov., ‘*Candidatus* Phytoplasma conii’ sp. nov. and ‘*Candidatus* Phytoplasma": Rabiu et al., Supplementary figures and Tables: Supplementary_Table_S5.xlsx

### Sheet: Legend
Item	Definition
Group 1 to Group 4	ANI groups defined in this study: Group 1, Candidatus Phytoplasma caryae (Ca. P. caryae); Group 2, Ca. P. pruni; Group 3, Ca. P. conii; Group 4, Ca. P. lactucae.
PPS	Pecan phytoplasma strains sequenced in this study (PPS1A, PPS2B, PPS6A, PPS6B, PPS9B, PPS10A).
GTDB-Tk	Genome Taxonomy Database Toolkit (version 2.6.1) with GTDB release r226.
GTDB species	Species name given by the GTDB. GTDB names differ from the species names proposed in this study.
GTDB reference genome	GTDB representative genome used for the classification.
ANI to GTDB reference genome (%)	Average nucleotide identity between the genome and the GTDB reference genome.
Alignment fraction	Fraction of the genome aligned to the reference genome in the ANI calculation.
GTDB-Tk classification method	ani_screen: the genome was classified by the ANI screening step of GTDB-Tk.
Relative evolutionary divergence (RED) value	Value used by GTDB-Tk when a genome is placed in the reference tree; blank when the genome was classified by ANI.
ANI cluster number, ANIm 95% cluster number	Cluster of the genome at the 95% ANIm threshold. Cluster numbers 1 to 4 are Groups 1 to 4; the other numbers are clusters of the added genomes and are labels only.
other (31 added genomes)	One representative genome from each of the other 31 clusters, added for the GTDB-Tk classification.

### Sheet: 22_genomes
Supplementary Table S5.1. GTDB-Tk classification of the 22 pruni and pruni-related genomes.
Genome	GTDB species	GTDB reference genome (accession)	ANI to GTDB reference genome (%)	Alignment fraction (fraction of the genome aligned to the reference)	GTDB-Tk classification method	Relative evolutionary divergence (RED) value	ANI group
6A1	Phytoplasma pruni	GCF_001277135.1	99.46	0.952	ani_screen		Ca. P. pruni (Group 2)
CX	Phytoplasma pruni	GCF_001277135.1	100	1	ani_screen		Ca. P. pruni (Group 2)
CanS4	Phytoplasma sp000309485	GCF_000309485.1	99.9	0.969	ani_screen		Ca. P. caryae (Group 1)
ChTDIII	Phytoplasma sp001623385	GCF_013391955.1	100	0.999	ani_screen		Ca. P. conii (Group 3)
CicWB-2022	Phytoplasma sp001623385	GCF_013391955.1	96.38	0.655	ani_screen		Ca. P. conii (Group 3)
JR1	Phytoplasma pruni	GCF_001277135.1	98.07	0.821	ani_screen		Ca. P. pruni (Group 2)
LWB	no species name	NA	NA	NA	taxonomic classification defined by topology and ANI	0.99453	Ca. P. lactucae (Group 4)
MA1	Phytoplasma sp000309485	GCF_000309485.1	97	0.714	ani_screen		Ca. P. caryae (Group 1)
MW1	Phytoplasma sp000309485	GCF_000309485.1	100	0.986	ani_screen		Ca. P. caryae (Group 1)
OVSP-L01	Phytoplasma sp001623385	GCF_013391955.1	96.74	0.759	ani_screen		Ca. P. conii (Group 3)
OVSP-S01	Phytoplasma sp001623385	GCF_013391955.1	96.88	0.76	ani_screen		Ca. P. conii (Group 3)
PDA15	Phytoplasma pruni	GCF_001277135.1	97.83	0.838	ani_screen		Ca. P. pruni (Group 2)
PPS10A	Phytoplasma sp000309485	GCF_000309485.1	98.47	0.837	ani_screen		Ca. P. caryae (Group 1)
PPS1A	Phytoplasma sp000309485	GCF_000309485.1	98.16	0.847	ani_screen		Ca. P. caryae (Group 1)
PPS2B	Phytoplasma sp000309485	GCF_000309485.1	98.19	0.844	ani_screen		Ca. P. caryae (Group 1)
PPS6A	Phytoplasma sp000309485	GCF_000309485.1	98.16	0.847	ani_screen		Ca. P. caryae (Group 1)
PPS6B	Phytoplasma sp000309485	GCF_000309485.1	98.14	0.846	ani_screen		Ca. P. caryae (Group 1)
PPS9B	Phytoplasma sp000309485	GCF_000309485.1	98.46	0.836	ani_screen		Ca. P. caryae (Group 1)
PR2021	Phytoplasma pruni	GCF_001277135.1	98.11	0.907	ani_screen		Ca. P. pruni (Group 2)
VAC	Phytoplasma sp000309485	GCF_000309485.1	99.03	0.832	ani_screen		Ca. P. caryae (Group 1)
Vc33	Phytoplasma sp001623385	GCF_013391955.1	96.12	0.699	ani_screen		Ca. P. conii (Group 3)
ZT3-1	Phytoplasma pruni	GCF_001277135.1	99.49	0.936	ani_screen		Ca. P. pruni (Group 2)

### Sheet: 53_genomes
Supplementary Table S5.2. GTDB-Tk classification of 53 genomes: the 22 pruni and pruni-related genomes and 31 representative genomes of the other ANIm clusters.
Genome	GTDB species	GTDB reference genome (accession)	ANI to GTDB reference genome (%)	Alignment fraction (fraction of the genome aligned to the reference)	GTDB-Tk classification method	Relative evolutionary divergence (RED) value	ANI group
6A1	Phytoplasma pruni	GCF_001277135.1	99.46	0.952	ani_screen		Ca. P. pruni (Group 2)
CX	Phytoplasma pruni	GCF_001277135.1	100	1	ani_screen		Ca. P. pruni (Group 2)
CanS4	Phytoplasma sp000309485	GCF_000309485.1	99.9	0.969	ani_screen		Ca. P. caryae (Group 1)
ChTDIII	Phytoplasma sp001623385	GCF_013391955.1	100	0.999	ani_screen		Ca. P. conii (Group 3)
CicWB-2022	Phytoplasma sp001623385	GCF_013391955.1	96.38	0.655	ani_screen		Ca. P. conii (Group 3)
GCA_013372025.1_RP166	Phytoplasma asteris	GCF_038505995.1	99.96	0.993	ani_screen		other (31 added genomes)
GCA_015239935.3_PR08	Phytoplasma australasiaticum	GCA_032887795.1	98.83	0.918	ani_screen		other (31 added genomes)
GCA_030127385.1_GY2015	Phytoplasma cynodontis	GCF_009268075.1	99.86	0.937	ani_screen		other (31 added genomes)
GCA_032884575.1_VPRI_43683	Phytoplasma stylosanthis	GCA_032884575.1	100	0.999	ani_screen		other (31 added genomes)
GCA_032884955.1_BAWM-336	Phytoplasma sp032884955	GCA_032884955.1	100	1	ani_screen		other (31 added genomes)
GCA_032886695.1_BAWM-227	Phytoplasma sp032886695	GCA_032886695.1	100	0.96	ani_screen		other (31 added genomes)
GCA_049440465.1_Arg-P1	no species name	NA	NA	NA	taxonomic classification defined by topology and ANI	0.98227	other (31 added genomes)
GCF_000012225.1_AYWB	Phytoplasma sp000012225	GCF_000012225.1	100	0.995	ani_screen		other (31 added genomes)
GCF_000026205.1_AT	Phytoplasma mali	GCF_000026205.1	100	0.999	ani_screen		other (31 added genomes)
GCF_000069925.1_PAa_ASM6992v1	Phytoplasma australiense	GCA_000069925.1	100	1	ani_screen		other (31 added genomes)
GCF_000495255.1_WBD	Phytoplasma tritici	GCF_000495255.1	100	0.997	ani_screen		other (31 added genomes)
GCF_003640545.1_Jwb-nky	Phytoplasma ziziphi	GCF_003640545.1	99.99	0.987	ani_screen		other (31 added genomes)
GCF_005774685.2_ACPD	Phytoplasma sp005774685	GCF_005774685.2	100	0.998	ani_screen		other (31 added genomes)
GCF_007821455.1_MDPP	Phytoplasma pini	GCF_007821455.1	100	0.998	ani_screen		other (31 added genomes)
GCF_009268105.2_SCGS	Phytoplasma sacchari	GCF_009268105.1	99.92	0.969	ani_screen		other (31 added genomes)
GCF_018274325.1_StrPh-Cl	Phytoplasma sp018274325	GCF_018274325.1	100	0.998	ani_screen		other (31 added genomes)
GCF_020312115.2_AldY-WA1	Phytoplasma rubi_A	GCF_026821955.1	96.26	0.53	ani_screen		other (31 added genomes)
GCF_027945135.1_HN2022	Phytoplasma oryzae_A	GCA_027945135.1	100	0.989	ani_screen		other (31 added genomes)
GCF_028595955.1_CBPPT1	Phytoplasma sp028595955	GCF_028595955.1	100	0.994	ani_screen		other (31 added genomes)
GCF_030586845.1_BAWM-225	Phytoplasma bonamiae	GCF_030586845.1	100	0.996	ani_screen		other (31 added genomes)
GCF_030586905.1_BAWM-025	Phytoplasma fabacearum	GCF_030586805.1	99.89	0.958	ani_screen		other (31 added genomes)
GCF_030586975.1_BAWM-BFA-CoWB	Phytoplasma citri	GCF_002009625.1	96.72	0.783	ani_screen		other (31 added genomes)
GCF_032884545.1_BAWM-354A	Phytoplasma melaleucae	GCF_030588185.1	99.3	0.999	ani_screen		other (31 added genomes)
GCF_035187685.1_ArAWB-2021	Phytoplasma sp035187685	GCF_035187685.1	100	0.999	ani_screen		other (31 added genomes)
GCF_036924415.2_LNS1	Phytoplasma prunorum	GCF_036924415.2	100	0.999	ani_screen		other (31 added genomes)
GCF_038024965.1_AshY1	Phytoplasma fraxini	GCF_038024965.1	100	0.991	ani_screen		other (31 added genomes)
GCF_040126175.1_GOE	Phytoplasma solani_A	GCF_040126175.1	100	0.999	ani_screen		other (31 added genomes)
GCF_041276565.1_CaWB-YNWS	Phytoplasma sp041276565	GCF_041276565.1	100	0.997	ani_screen		other (31 added genomes)
GCF_046896035.1_LY-C2	no species name	NA	NA	NA	taxonomic classification defined by topology and ANI	0.99086	other (31 added genomes)
GCF_056945795.1_F1A	Phytoplasma phoenicium	GCF_001189415.1	99.93	0.983	ani_screen		other (31 added genomes)
GCF_978563805.1_BLL-Delhi	no species name	NA	NA	NA	taxonomic classification defined by topology and ANI	0.99592	other (31 added genomes)
JR1	Phytoplasma pruni	GCF_001277135.1	98.07	0.821	ani_screen		Ca. P. pruni (Group 2)
LWB	no species name	NA	NA	NA	taxonomic classification defined by topology and ANI	0.99453	Ca. P. lactucae (Group 4)
MA1	Phytoplasma sp000309485	GCF_000309485.1	97	0.714	ani_screen		Ca. P. caryae (Group 1)
MW1	Phytoplasma sp000309485	GCF_000309485.1	100	0.986	ani_screen		Ca. P. caryae (Group 1)
OVSP-L01	Phytoplasma sp001623385	GCF_013391955.1	96.74	0.759	ani_screen		Ca. P. conii (Group 3)
OVSP-S01	Phytoplasma sp001623385	GCF_013391955.1	96.88	0.76	ani_screen		Ca. P. conii (Group 3)
PDA15	Phytoplasma pruni	GCF_001277135.1	97.83	0.838	ani_screen		Ca. P. pruni (Group 2)
PPS10A	Phytoplasma sp000309485	GCF_000309485.1	98.47	0.837	ani_screen		Ca. P. caryae (Group 1)
PPS1A	Phytoplasma sp000309485	GCF_000309485.1	98.16	0.847	ani_screen		Ca. P. caryae (Group 1)
PPS2B	Phytoplasma sp000309485	GCF_000309485.1	98.19	0.844	ani_screen		Ca. P. caryae (Group 1)
PPS6A	Phytoplasma sp000309485	GCF_000309485.1	98.16	0.847	ani_screen		Ca. P. caryae (Group 1)
PPS6B	Phytoplasma sp000309485	GCF_000309485.1	98.14	0.846	ani_screen		Ca. P. caryae (Group 1)
PPS9B	Phytoplasma sp000309485	GCF_000309485.1	98.46	0.836	ani_screen		Ca. P. caryae (Group 1)
PR2021	Phytoplasma pruni	GCF_001277135.1	98.11	0.907	ani_screen		Ca. P. pruni (Group 2)
VAC	Phytoplasma sp000309485	GCF_000309485.1	99.03	0.832	ani_screen		Ca. P. caryae (Group 1)
Vc33	Phytoplasma sp001623385	GCF_013391955.1	96.12	0.699	ani_screen		Ca. P. conii (Group 3)
ZT3-1	Phytoplasma pruni	GCF_001277135.1	99.49	0.936	ani_screen		Ca. P. pruni (Group 2)

### Sheet: 53_genomes_clusters
Supplementary Table S5.3. The 53 genomes classified by GTDB-Tk with their ANIm cluster (95% ANI threshold) and GTDB species.
Genome	Genome label	ANI cluster number	ANIm 95% cluster number (83 curated genomes)	GTDB species	GTDB reference genome	ANI to reference (%)
MW1	MW1	1		Phytoplasma sp000309485	GCF_000309485.1	100
CanS4	CanS4	1		Phytoplasma sp000309485	GCF_000309485.1	99.9
VAC	VAC	1		Phytoplasma sp000309485	GCF_000309485.1	99.03
PPS10A	PPS10A	1		Phytoplasma sp000309485	GCF_000309485.1	98.47
PPS9B	PPS9B	1		Phytoplasma sp000309485	GCF_000309485.1	98.46
PPS2B	PPS2B	1		Phytoplasma sp000309485	GCF_000309485.1	98.19
PPS1A	PPS1A	1		Phytoplasma sp000309485	GCF_000309485.1	98.16
PPS6A	PPS6A	1		Phytoplasma sp000309485	GCF_000309485.1	98.16
PPS6B	PPS6B	1		Phytoplasma sp000309485	GCF_000309485.1	98.14
MA1	MA1	1		Phytoplasma sp000309485	GCF_000309485.1	97
CX	CX	2		Phytoplasma pruni	GCF_001277135.1	100
ZT3-1	ZT3-1	2		Phytoplasma pruni	GCF_001277135.1	99.49
6A1	6A1	2		Phytoplasma pruni	GCF_001277135.1	99.46
PR2021	PR2021	2		Phytoplasma pruni	GCF_001277135.1	98.11
JR1	JR1	2		Phytoplasma pruni	GCF_001277135.1	98.07
PDA15	PDA15	2		Phytoplasma pruni	GCF_001277135.1	97.83
ChTDIII	ChTDIII	3		Phytoplasma sp001623385	GCF_013391955.1	100
OVSP-S01	OVSP-S01	3		Phytoplasma sp001623385	GCF_013391955.1	96.88
OVSP-L01	OVSP-L01	3		Phytoplasma sp001623385	GCF_013391955.1	96.74
CicWB-2022	CicWB-2022	3		Phytoplasma sp001623385	GCF_013391955.1	96.38
Vc33	Vc33	3		Phytoplasma sp001623385	GCF_013391955.1	96.12
LWB	LWB	4		no species name	NA	NA
GCA_049440465.1_Arg-P1	GCA_049440465.1_Arg-P1	5	1	no species name	NA	NA
GCF_036924415.2_LNS1	GCF_036924415.2_LNS1	6	2	Phytoplasma prunorum	GCF_036924415.2	100
GCF_000026205.1_AT	GCF_000026205.1_AT	7	3	Phytoplasma mali	GCF_000026205.1	100
GCA_030127385.1_GY2015	GCA_030127385.1_GY2015	8	4	Phytoplasma cynodontis	GCF_009268075.1	99.86
GCF_009268105.2_SCGS	GCF_009268105.2_SCGS	9	5	Phytoplasma sacchari	GCF_009268105.1	99.92
GCF_035187685.1_ArAWB-2021	GCF_035187685.1_ArAWB-2021	10	6	Phytoplasma sp035187685	GCF_035187685.1	100
GCF_038024965.1_AshY1	GCF_038024965.1_AshY1	11	7	Phytoplasma fraxini	GCF_038024965.1	100
GCF_018274325.1_StrPh-Cl	GCF_018274325.1_StrPh-Cl	12	8	Phytoplasma sp018274325	GCF_018274325.1	100
GCF_027945135.1_HN2022	GCF_027945135.1_HN2022	13	9	Phytoplasma oryzae_A	GCA_027945135.1	100
GCF_030586975.1_BAWM-BFA-CoWB	GCF_030586975.1_BAWM-BFA-CoWB	14	10	Phytoplasma citri	GCF_002009625.1	96.72
GCA_032886695.1_BAWM-227	GCA_032886695.1_BAWM-227	15	11	Phytoplasma sp032886695	GCA_032886695.1	100
GCF_000069925.1_PAa_ASM6992v1	GCF_000069925.1_PAa_ASM6992v1	16	12	Phytoplasma australiense	GCA_000069925.1	100
GCF_030586905.1_BAWM-025	GCF_030586905.1_BAWM-025	17	13	Phytoplasma fabacearum	GCF_030586805.1	99.89
GCF_030586845.1_BAWM-225	GCF_030586845.1_BAWM-225	18	14	Phytoplasma bonamiae	GCF_030586845.1	100
GCA_015239935.3_PR08	GCA_015239935.3_PR08	19	15	Phytoplasma australasiaticum	GCA_032887795.1	98.83
GCF_040126175.1_GOE	GCF_040126175.1_GOE	20	16	Phytoplasma solani_A	GCF_040126175.1	100
GCA_013372025.1_RP166	GCA_013372025.1_RP166	21	21	Phytoplasma asteris	GCF_038505995.1	99.96
GCF_000012225.1_AYWB	GCF_000012225.1_AYWB	22	22	Phytoplasma sp000012225	GCF_000012225.1	100
GCF_000495255.1_WBD	GCF_000495255.1_WBD	23	23	Phytoplasma tritici	GCF_000495255.1	100
GCF_005774685.2_ACPD	GCF_005774685.2_ACPD	24	24	Phytoplasma sp005774685	GCF_005774685.2	100
GCF_046896035.1_LY-C2	GCF_046896035.1_LY-C2	25	25	no species name	NA	NA
GCA_032884955.1_BAWM-336	GCA_032884955.1_BAWM-336	26	26	Phytoplasma sp032884955	GCA_032884955.1	100
GCF_007821455.1_MDPP	GCF_007821455.1_MDPP	27	27	Phytoplasma pini	GCF_007821455.1	100
GCF_032884545.1_BAWM-354A	GCF_032884545.1_BAWM-354A	28	28	Phytoplasma melaleucae	GCF_030588185.1	99.3
GCF_041276565.1_CaWB-YNWS	GCF_041276565.1_CaWB-YNWS	29	29	Phytoplasma sp041276565	GCF_041276565.1	100
GCF_056945795.1_F1A	GCF_056945795.1_F1A	30	30	Phytoplasma phoenicium	GCF_001189415.1	99.93
GCF_028595955.1_CBPPT1	GCF_028595955.1_CBPPT1	31	31	Phytoplasma sp028595955	GCF_028595955.1	100
GCF_978563805.1_BLL-Delhi	GCF_978563805.1_BLL-Delhi	32	32	no species name	NA	NA
GCF_003640545.1_Jwb-nky	GCF_003640545.1_Jwb-nky	33	33	Phytoplasma ziziphi	GCF_003640545.1	99.99
GCF_020312115.2_AldY-WA1	GCF_020312115.2_AldY-WA1	34	34	Phytoplasma rubi_A	GCF_026821955.1	96.26
GCA_032884575.1_VPRI_43683	GCA_032884575.1_VPRI_43683	35	35	Phytoplasma stylosanthis	GCA_032884575.1	100
