## Supplementary material for "Taxogenomic resolution of the 16SrIII (X-disease) group: elevation of ‘*Candidatus* Phytoplasma pruni’-related strains to species rank and proposal of three novel *Candidatus* species ‘*Candidatus* Phytoplasma caryae’ sp. nov., ‘*Candidatus* Phytoplasma conii’ sp. nov. and ‘*Candidatus* Phytoplasma": Rabiu et al., Supplementary figures and Tables: Supplementary_Table_S6.xlsx

### Sheet: Legend
Sheet	Content
Window_summary	One row per genome. Window = smallest region on one contig holding at least one copy of sigF, ssb, hupB, ftsH and smc. Span_bp = end of last gene minus start of first. *_loci = candidate loci per gene. GenesFoundOf5 = genes with at least one locus.
Window_genes	Contig, start, end and strand of the five genes inside each window (contig coordinates).
Prokka_name_hits	Hits by Prokka gene name only (ftsH limited to ftsH2); use Window_summary for calls.
Copy_numbers	Copy numbers per genome from the earlier name-based detection.
Window_gene_support	BLASTp identity of each window protein to the same-named PPS1A window protein (BLAST+ 2.16.0, e-value 1e-3). NA (no annotated CDS; TBLASTN hit) = the gene was found only by TBLASTN, with no annotated coding sequence, so no BLASTp identity is given.
Group 1 to Group 4	ANI groups defined in this study: Group 1, Candidatus Phytoplasma caryae (Ca. P. caryae); Group 2, Ca. P. pruni; Group 3, Ca. P. conii; Group 4, Ca. P. lactucae.
PPS	Pecan phytoplasma strains sequenced in this study (PPS1A, PPS2B, PPS6A, PPS6B, PPS9B, PPS10A).
PMU	Potential mobile unit.
sigF, ssb, hupB, ftsH, smc	Genes of the potential mobile unit: sigma factor F, single-stranded DNA-binding protein, DNA-binding protein HU, FtsH protease and chromosome segregation protein SMC.
Contig, Start, End, Strand	Position of the gene on the contig (nucleotides); strand is + or -.
aa, bp	Amino acids, base pairs.

### Sheet: Window_summary
Supplementary Table S6.1. Location of the five potential mobile unit (PMU) genes (sigF, ssb, hupB, ftsH and smc) in each genome: whether they lie in one window on one contig, the span and gene order of the window, and the number of loci per gene.
Genome	ANI group	All five genes on one contig	Smallest span containing the five genes (bp)	Contig	Gene order in the window	Strand of each gene (+ or -)	Number of sigF loci	Number of ssb loci	Number of hupB loci	Number of ftsH loci	Number of smc loci	Number of the five genes found
PPS1A	Ca. P. caryae (Group 1)	yes	6200	PPS1A_contig_6	smc-ftsH-hupB-ssb-sigF	-----	1	4	2	12	2	5
PPS2B	Ca. P. caryae (Group 1)	yes	6200	PPS2B_contig_13	smc-ftsH-hupB-ssb-sigF	-----	1	3	1	12	2	5
PPS6A	Ca. P. caryae (Group 1)	yes	6200	PPS6A_contig_10	sigF-ssb-hupB-ftsH-smc	+++++	1	3	2	11	2	5
PPS6B	Ca. P. caryae (Group 1)	yes	6201	PPS6B_contig_32	sigF-ssb-hupB-ftsH-smc	+++++	1	4	2	12	2	5
PPS9B	Ca. P. caryae (Group 1)	no	NA	NA	NA	NA	1	1	1	9	2	5
PPS10A	Ca. P. caryae (Group 1)	no	NA	NA	NA	NA	0	2	1	8	2	4
CanS4	Ca. P. caryae (Group 1)	yes	6240	JBNNQW010000001.1	smc-ftsH-hupB-ssb-sigF	-----	3	10	1	17	8	5
MW1	Ca. P. caryae (Group 1)	no	NA	NA	NA	NA	3	3	1	11	3	5
VAC	Ca. P. caryae (Group 1)	no	NA	NA	NA	NA	4	3	2	12	2	5
MA1	Ca. P. caryae (Group 1)	no	NA	NA	NA	NA	1	4	4	10	3	5
CX	Ca. P. pruni (Group 2)	yes	6462	NZ_LHCF01000003.1	sigF-ssb-hupB-ftsH-smc	+++++	2	4	2	14	2	5
6A1	Ca. P. pruni (Group 2)	yes	5517	JAVSKS010000001.1	smc-ftsH-hupB-ssb-sigF	-----	1	3	1	12	3	5
ZT3-1	Ca. P. pruni (Group 2)	no	NA	NA	NA	NA	1	2	1	12	2	5
PR2021	Ca. P. pruni (Group 2)	yes	37435	CP119306.1	sigF-ssb-hupB-ftsH-smc	+++++	2	12	1	19	4	5
JR1	Ca. P. pruni (Group 2)	no	NA	NA	NA	NA	2	4	2	13	7	5
PDA15	Ca. P. pruni (Group 2)	no	NA	NA	NA	NA	0	2	0	15	2	3
CicWB-2022	Ca. P. conii (Group 3)	yes	18207	JAYRBS010000009.1	hupB-ssb-sigF-smc-ftsH	-----	5	10	3	18	5	5
Vc33	Ca. P. conii (Group 3)	no	NA	NA	NA	NA	4	9	1	13	7	5
ChTDIII	Ca. P. conii (Group 3)	no	NA	NA	NA	NA	0	1	0	30	2	3
OVSP-L01	Ca. P. conii (Group 3)	yes	9947	CM184265.1	ssb-sigF-hupB-ftsH-smc	+++++	3	11	1	14	3	5
OVSP-S01	Ca. P. conii (Group 3)	yes	3954	CM184266.1	sigF-ssb-hupB-ftsH-smc	+++++	2	11	1	13	3	5
LWB	Ca. P. lactucae (Group 4)	yes	4830	CP168950.1	smc-ftsH-hupB-ssb-sigF	-----	5	12	2	15	8	5

### Sheet: Window_genes
Supplementary Table S6.2. Contig, position and strand of the five PMU genes inside the window of each genome.
Genome	Contig	Span of the window (bp)	Gene	Start	End	Strand
PPS1A	PPS1A_contig_6	6200	smc	1242	2399	-
PPS1A	PPS1A_contig_6	6200	ftsH	4489	4776	-
PPS1A	PPS1A_contig_6	6200	hupB	5596	5883	-
PPS1A	PPS1A_contig_6	6200	ssb	6318	6653	-
PPS1A	PPS1A_contig_6	6200	sigF	6846	7442	-
PPS2B	PPS2B_contig_13	6200	smc	1242	2399	-
PPS2B	PPS2B_contig_13	6200	ftsH	4489	4776	-
PPS2B	PPS2B_contig_13	6200	hupB	5596	5883	-
PPS2B	PPS2B_contig_13	6200	ssb	6318	6653	-
PPS2B	PPS2B_contig_13	6200	sigF	6846	7442	-
PPS6A	PPS6A_contig_10	6200	sigF	3655	4251	+
PPS6A	PPS6A_contig_10	6200	ssb	4444	4779	+
PPS6A	PPS6A_contig_10	6200	hupB	5214	5501	+
PPS6A	PPS6A_contig_10	6200	ftsH	6321	6608	+
PPS6A	PPS6A_contig_10	6200	smc	8698	9855	+
PPS6B	PPS6B_contig_32	6201	sigF	6701	7297	+
PPS6B	PPS6B_contig_32	6201	ssb	7490	7825	+
PPS6B	PPS6B_contig_32	6201	hupB	8260	8547	+
PPS6B	PPS6B_contig_32	6201	ftsH	8588	10900	+
PPS6B	PPS6B_contig_32	6201	smc	11745	12902	+
CanS4	JBNNQW010000001.1	6240	smc	314632	316281	-
CanS4	JBNNQW010000001.1	6240	ftsH	316574	317776	-
CanS4	JBNNQW010000001.1	6240	hupB	319082	319366	-
CanS4	JBNNQW010000001.1	6240	ssb	319738	320073	-
CanS4	JBNNQW010000001.1	6240	sigF	320270	320872	-
CX	NZ_LHCF01000003.1	6462	sigF	37961	38557	+
CX	NZ_LHCF01000003.1	6462	ssb	39803	40138	+
CX	NZ_LHCF01000003.1	6462	hupB	40321	40605	+
CX	NZ_LHCF01000003.1	6462	ftsH	41590	42783	+
CX	NZ_LHCF01000003.1	6462	smc	42786	44423	+
6A1	JAVSKS010000001.1	5517	smc	88506	90134	-
6A1	JAVSKS010000001.1	5517	ftsH	90141	91331	-
6A1	JAVSKS010000001.1	5517	hupB	92310	92594	-
6A1	JAVSKS010000001.1	5517	ssb	92895	93233	-
6A1	JAVSKS010000001.1	5517	sigF	93427	94023	-
PR2021	CP119306.1	37435	sigF	347484	347519	+
PR2021	CP119306.1	37435	ssb	348265	348555	+
PR2021	CP119306.1	37435	hupB	348890	349177	+
PR2021	CP119306.1	37435	ftsH	350151	351038	+
PR2021	CP119306.1	37435	smc	383975	384919	+
CicWB-2022	JAYRBS010000009.1	18207	hupB	960	1226	-
CicWB-2022	JAYRBS010000009.1	18207	ssb	1391	1726	-
CicWB-2022	JAYRBS010000009.1	18207	sigF	2308	2904	-
CicWB-2022	JAYRBS010000009.1	18207	smc	16256	17863	-
CicWB-2022	JAYRBS010000009.1	18207	ftsH	17866	19167	-
OVSP-L01	CM184265.1	9947	ssb	285007	285573	+
OVSP-L01	CM184265.1	9947	sigF	291199	291519	+
OVSP-L01	CM184265.1	9947	hupB	292224	292508	+
OVSP-L01	CM184265.1	9947	ftsH	292855	294051	+
OVSP-L01	CM184265.1	9947	smc	294313	294954	+
OVSP-S01	CM184266.1	3954	sigF	290486	291082	+
OVSP-S01	CM184266.1	3954	ssb	291276	291590	+
OVSP-S01	CM184266.1	3954	hupB	291737	292021	+
OVSP-S01	CM184266.1	3954	ftsH	292372	293541	+
OVSP-S01	CM184266.1	3954	smc	293544	294440	+
LWB	CP168950.1	4830	smc	9092	9931	-
LWB	CP168950.1	4830	ftsH	10016	10843	-
LWB	CP168950.1	4830	hupB	12298	12585	-
LWB	CP168950.1	4830	ssb	12728	13063	-
LWB	CP168950.1	4830	sigF	13326	13922	-

### Sheet: Prokka_name_hits
Supplementary Table S6.3. PMU genes identified by gene name in the Prokka annotation of each genome.
Genome	Gene	Contig	Start	End	Strand	Gene name in the annotation (GFF)	Annotated product
PPS1A	sigF	PPS1A_contig_6	6843	7442	-	sigF	RNA polymerase sigma-F factor
PPS1A	ssb	PPS1A_contig_1	2574	2939	+	ssbA_1	Single-stranded DNA-binding protein A
PPS1A	ssb	PPS1A_contig_6	6318	6653	-	ssb	Single-stranded DNA-binding protein
PPS1A	ssb	PPS1A_contig_11	45892	46296	+	ssbA_2	Single-stranded DNA-binding protein A
PPS1A	ssb	PPS1A_contig_17	514	879	-	ssbA_3	Single-stranded DNA-binding protein A
PPS1A	hupB	PPS1A_contig_6	5593	5883	-	hupB	DNA-binding protein HU-beta
PPS1A	ftsH2	PPS1A_contig_6	4489	4776	-	ftsH2_1	ATP-dependent zinc metalloprotease FtsH 2
PPS1A	ftsH2	PPS1A_contig_16	3475	3762	-	ftsH2_2	ATP-dependent zinc metalloprotease FtsH 2
PPS1A	smc	PPS1A_contig_6	1242	2399	-	smc_1	Chromosome partition protein Smc
PPS1A	smc	PPS1A_contig_13	15386	16630	-	smc_2	Chromosome partition protein Smc
PPS2B	sigF	PPS2B_contig_13	6843	7442	-	sigF	RNA polymerase sigma-F factor
PPS2B	ssb	PPS2B_contig_13	6318	6653	-	ssb	Single-stranded DNA-binding protein
PPS2B	ssb	PPS2B_contig_23	13761	14165	-	ssbA_1	Single-stranded DNA-binding protein A
PPS2B	ssb	PPS2B_contig_45	9063	9245	+	ssbA_2	Single-stranded DNA-binding protein A
PPS2B	hupB	PPS2B_contig_13	5593	5883	-	hupB	DNA-binding protein HU-beta
PPS2B	ftsH2	PPS2B_contig_12	30	299	-	ftsH2_1	ATP-dependent zinc metalloprotease FtsH 2
PPS2B	ftsH2	PPS2B_contig_13	4489	4776	-	ftsH2_2	ATP-dependent zinc metalloprotease FtsH 2
PPS2B	ftsH2	PPS2B_contig_31	1183	1470	+	ftsH2_3	ATP-dependent zinc metalloprotease FtsH 2
PPS2B	smc	PPS2B_contig_13	1242	2399	-	smc_1	Chromosome partition protein Smc
PPS2B	smc	PPS2B_contig_37	2142	3386	+	smc_2	Chromosome partition protein Smc
PPS6A	sigF	PPS6A_contig_10	3655	4254	+	sigF	RNA polymerase sigma-F factor
PPS6A	ssb	PPS6A_contig_10	4444	4779	+	ssb	Single-stranded DNA-binding protein
PPS6A	ssb	PPS6A_contig_14	1520	1885	+	ssbA_1	Single-stranded DNA-binding protein A
PPS6A	ssb	PPS6A_contig_37	13918	14322	-	ssbA_2	Single-stranded DNA-binding protein A
PPS6A	hupB	PPS6A_contig_10	5214	5504	+	hupB	DNA-binding protein HU-beta
PPS6A	ftsH2	PPS6A_contig_10	6321	6608	+	ftsH2_1	ATP-dependent zinc metalloprotease FtsH 2
PPS6A	ftsH2	PPS6A_contig_32	30	299	-	ftsH2_2	ATP-dependent zinc metalloprotease FtsH 2
PPS6A	smc	PPS6A_contig_10	8698	9855	+	smc_1	Chromosome partition protein Smc
PPS6A	smc	PPS6A_contig_39	15386	16630	-	smc_2	Chromosome partition protein Smc
PPS6B	sigF	PPS6B_contig_32	6701	7300	+	sigF	RNA polymerase sigma-F factor
PPS6B	ssb	PPS6B_contig_5	3421	3786	+	ssbA_1	Single-stranded DNA-binding protein A
PPS6B	ssb	PPS6B_contig_6	13913	14317	-	ssbA_2	Single-stranded DNA-binding protein A
PPS6B	ssb	PPS6B_contig_32	7490	7825	+	ssb	Single-stranded DNA-binding protein
PPS6B	ssb	PPS6B_contig_40	25434	25799	+	ssbA_3	Single-stranded DNA-binding protein A
PPS6B	hupB	PPS6B_contig_32	8260	8550	+	hupB	DNA-binding protein HU-beta
PPS6B	ftsH2	PPS6B_contig_5	30	299	-	ftsH2_1	ATP-dependent zinc metalloprotease FtsH 2
PPS6B	ftsH2	PPS6B_contig_21	1183	1470	+	ftsH2_2	ATP-dependent zinc metalloprotease FtsH 2
PPS6B	smc	PPS6B_contig_19	15386	16630	-	smc_1	Chromosome partition protein Smc
PPS6B	smc	PPS6B_contig_32	11745	12902	+	smc_2	Chromosome partition protein Smc
PPS9B	sigF	PPS9B_contig_79	21	620	-	sigF	RNA polymerase sigma-F factor
PPS9B	ssb	PPS9B_contig_100	441	845	-	ssbA	Single-stranded DNA-binding protein A
PPS9B	hupB	PPS9B_contig_139	610	900	+	hupB	DNA-binding protein HU-beta
PPS9B	ftsH2	PPS9B_contig_69	396	683	-	ftsH2_1	ATP-dependent zinc metalloprotease FtsH 2
PPS9B	ftsH2	PPS9B_contig_128	1597	1866	+	ftsH2_2	ATP-dependent zinc metalloprotease FtsH 2
PPS9B	smc	PPS9B_contig_86	928	2085	+	smc_1	Chromosome partition protein Smc
PPS9B	smc	PPS9B_contig_126	120	1364	-	smc_2	Chromosome partition protein Smc
PPS10A	ssb	PPS10A_contig_96	1752	2117	+	ssbA_1	Single-stranded DNA-binding protein A
PPS10A	ssb	PPS10A_contig_129	27	431	+	ssbA_2	Single-stranded DNA-binding protein A
PPS10A	ftsH2	PPS10A_contig_23	1183	1470	+	ftsH2_1	ATP-dependent zinc metalloprotease FtsH 2
PPS10A	ftsH2	PPS10A_contig_53	269	538	+	ftsH2_2	ATP-dependent zinc metalloprotease FtsH 2
PPS10A	smc	PPS10A_contig_74	2162	3406	+	smc_1	Chromosome partition protein Smc
PPS10A	smc	PPS10A_contig_149	552	1709	+	smc_2	Chromosome partition protein Smc
CanS4	sigF	gnl|Prokka|IEDJNIEM_2	320267	320872	-	sigF	RNA polymerase sigma-F factor
CanS4	ssb	gnl|Prokka|IEDJNIEM_2	23921	24325	+	ssbA_1	Single-stranded DNA-binding protein A
CanS4	ssb	gnl|Prokka|IEDJNIEM_2	63802	63999	+	ssbA_2	Single-stranded DNA-binding protein A
CanS4	ssb	gnl|Prokka|IEDJNIEM_2	77674	78003	+	ssbA_3	Single-stranded DNA-binding protein A
CanS4	ssb	gnl|Prokka|IEDJNIEM_2	212966	213295	+	ssbA_4	Single-stranded DNA-binding protein A
CanS4	ssb	gnl|Prokka|IEDJNIEM_2	319738	320073	-	ssb	Single-stranded DNA-binding protein
CanS4	ssb	gnl|Prokka|IEDJNIEM_2	351646	351990	+	ssbA_5	Single-stranded DNA-binding protein A
CanS4	ssb	gnl|Prokka|IEDJNIEM_2	359129	359458	-	ssbA_6	Single-stranded DNA-binding protein A
CanS4	ssb	gnl|Prokka|IEDJNIEM_3	38460	38672	-	ssbA_7	Single-stranded DNA-binding protein A
CanS4	ssb	gnl|Prokka|IEDJNIEM_3	185099	185428	+	ssbA_8	Single-stranded DNA-binding protein A
CanS4	ssb	gnl|Prokka|IEDJNIEM_5	24412	24624	-	ssbA_9	Single-stranded DNA-binding protein A
CanS4	ftsH2	gnl|Prokka|IEDJNIEM_2	21024	22073	-	ftsH2_1	ATP-dependent zinc metalloprotease FtsH 2
CanS4	ftsH2	gnl|Prokka|IEDJNIEM_3	184012	184344	-	ftsH2_2	ATP-dependent zinc metalloprotease FtsH 2
CanS4	ftsH2	gnl|Prokka|IEDJNIEM_4	45843	47321	-	ftsH2_3	ATP-dependent zinc metalloprotease FtsH 2
CanS4	smc	gnl|Prokka|IEDJNIEM_2	74555	75061	-	smc_1	Chromosome partition protein Smc
CanS4	smc	gnl|Prokka|IEDJNIEM_2	75177	76430	-	smc_2	Chromosome partition protein Smc
CanS4	smc	gnl|Prokka|IEDJNIEM_2	314632	316281	-	smc_3	Chromosome partition protein Smc
CanS4	smc	gnl|Prokka|IEDJNIEM_2	331673	332383	-	smc_4	Chromosome partition protein Smc
CanS4	smc	gnl|Prokka|IEDJNIEM_2	343438	343944	+	smc_5	Chromosome partition protein Smc
CanS4	smc	gnl|Prokka|IEDJNIEM_4	41593	42276	-	smc_6	Chromosome partition protein Smc
CanS4	smc	gnl|Prokka|IEDJNIEM_4	42243	43529	-	smc_7	Chromosome partition protein Smc
CanS4	smc	gnl|Prokka|IEDJNIEM_5	17489	18733	-	smc_8	Chromosome partition protein Smc
MW1	sigF	gnl|Prokka|MW1_14	2482	3087	+	sigF	RNA polymerase sigma-F factor
MW1	ssb	gnl|Prokka|MW1_10	478	690	-	ssbA_1	Single-stranded DNA-binding protein A
MW1	ssb	gnl|Prokka|MW1_14	3281	3616	+	ssb	Single-stranded DNA-binding protein
MW1	ssb	gnl|Prokka|MW1_80	8726	9130	-	ssbA_2	Single-stranded DNA-binding protein A
MW1	ftsH2	gnl|Prokka|MW1_76	2416	4602	+	ftsH2_1	ATP-dependent zinc metalloprotease FtsH 2
MW1	ftsH2	gnl|Prokka|MW1_143	4493	5542	-	ftsH2_2	ATP-dependent zinc metalloprotease FtsH 2
MW1	smc	gnl|Prokka|MW1_94	154	966	+	smc_1	Chromosome partition protein Smc
MW1	smc	gnl|Prokka|MW1_111	1856	3436	+	smc_2	Chromosome partition protein Smc
MW1	smc	gnl|Prokka|MW1_118	2610	3854	-	smc_3	Chromosome partition protein Smc
VAC	ssb	gnl|Prokka|VAC_228	1680	2015	+	ssb_1	Single-stranded DNA-binding protein
VAC	ssb	gnl|Prokka|VAC_234	1921	2271	-	ssb_2	Single-stranded DNA-binding protein
VAC	ssb	gnl|Prokka|VAC_255	8807	9211	-	ssbA	Single-stranded DNA-binding protein A
VAC	hupB	gnl|Prokka|VAC_228	2202	2492	+	hupB	DNA-binding protein HU-beta
VAC	ftsH2	gnl|Prokka|VAC_104	175	786	+	ftsH2	ATP-dependent zinc metalloprotease FtsH 2
VAC	smc	gnl|Prokka|VAC_227	3322	4467	+	smc_1	Chromosome partition protein Smc
VAC	smc	gnl|Prokka|VAC_230	14821	15495	-	smc_2	Chromosome partition protein Smc
MA1	ssb	gnl|Prokka|MA1_14	13557	13961	-	ssbA_1	Single-stranded DNA-binding protein A
MA1	ssb	gnl|Prokka|MA1_48	4844	5179	-	ssbA_2	Single-stranded DNA-binding protein A
MA1	ssb	gnl|Prokka|MA1_49	736	1050	+	ssb	Single-stranded DNA-binding protein
MA1	ssb	gnl|Prokka|MA1_107	301	630	-	ssbA_3	Single-stranded DNA-binding protein A
MA1	hupB	gnl|Prokka|MA1_48	4369	4659	-	hupB	DNA-binding protein HU-beta
MA1	smc	gnl|Prokka|MA1_13	11894	13138	+	smc_1	Chromosome partition protein Smc
MA1	smc	gnl|Prokka|MA1_40	433	1224	-	smc_2	Chromosome partition protein Smc
MA1	smc	gnl|Prokka|MA1_103	1077	2714	-	smc_3	Chromosome partition protein Smc
CX	sigF	gnl|Prokka|CPABJKOB_3	37961	38560	+	sigF	RNA polymerase sigma-F factor
CX	ssb	gnl|Prokka|CPABJKOB_3	39803	40138	+	ssb	Single-stranded DNA-binding protein
CX	ssb	gnl|Prokka|CPABJKOB_8	23662	24066	+	ssbA_1	Single-stranded DNA-binding protein A
CX	ssb	gnl|Prokka|CPABJKOB_21	1470	1808	-	ssbA_2	Single-stranded DNA-binding protein A
CX	ssb	gnl|Prokka|CPABJKOB_32	442	771	+	ssbA_3	Single-stranded DNA-binding protein A
CX	hupB	gnl|Prokka|CPABJKOB_3	40321	40611	+	hupB	DNA-binding protein HU-beta
CX	ftsH2	gnl|Prokka|CPABJKOB_3	27058	28737	+	ftsH2_1	ATP-dependent zinc metalloprotease FtsH 2
CX	ftsH2	gnl|Prokka|CPABJKOB_12	8676	10352	-	ftsH2_2	ATP-dependent zinc metalloprotease FtsH 2
CX	smc	gnl|Prokka|CPABJKOB_3	42786	44423	+	smc_1	Chromosome partition protein Smc
CX	smc	gnl|Prokka|CPABJKOB_7	9400	10635	+	smc_2	Chromosome partition protein Smc
6A1	ssb	gnl|Prokka|OMFHPBCN_1	54885	55289	-	ssbA_1	Single-stranded DNA-binding protein A
6A1	ssb	gnl|Prokka|OMFHPBCN_1	92895	93233	-	ssbA_2	Single-stranded DNA-binding protein A
6A1	ssb	gnl|Prokka|OMFHPBCN_1	237623	237952	-	ssbA_3	Single-stranded DNA-binding protein A
6A1	ftsH2	gnl|Prokka|OMFHPBCN_1	262567	264246	+	ftsH2_1	ATP-dependent zinc metalloprotease FtsH 2
6A1	ftsH2	gnl|Prokka|OMFHPBCN_2	9019	10470	-	ftsH2_2	ATP-dependent zinc metalloprotease FtsH 2
6A1	smc	gnl|Prokka|OMFHPBCN_1	87474	88385	-	smc_1	Chromosome partition protein Smc
6A1	smc	gnl|Prokka|OMFHPBCN_1	88506	90134	-	smc_2	Chromosome partition protein Smc
6A1	smc	gnl|Prokka|OMFHPBCN_2	260513	261748	-	smc_3	Chromosome partition protein Smc
ZT3-1	ssb	gnl|Prokka|MMHHCLKI_7	88046	88450	-	ssbA	Single-stranded DNA-binding protein A
ZT3-1	ssb	gnl|Prokka|MMHHCLKI_8	5640	5864	-	ssb	Single-stranded DNA-binding protein
ZT3-1	ftsH2	gnl|Prokka|MMHHCLKI_8	156058	157581	+	ftsH2_1	ATP-dependent zinc metalloprotease FtsH 2
ZT3-1	ftsH2	gnl|Prokka|MMHHCLKI_9	6222	7901	-	ftsH2_2	ATP-dependent zinc metalloprotease FtsH 2
ZT3-1	smc	gnl|Prokka|MMHHCLKI_1	24413	25648	+	smc_1	Chromosome partition protein Smc
ZT3-1	smc	gnl|Prokka|MMHHCLKI_12	2283	3911	+	smc_2	Chromosome partition protein Smc
PR2021	sigF	gnl|Prokka|IBNKBKKK_1	543491	544048	-	sigF	RNA polymerase sigma-F factor
PR2021	ssb	gnl|Prokka|IBNKBKKK_1	39384	39713	+	ssbA_1	Single-stranded DNA-binding protein A
PR2021	ssb	gnl|Prokka|IBNKBKKK_1	58749	59078	+	ssbA_2	Single-stranded DNA-binding protein A
PR2021	ssb	gnl|Prokka|IBNKBKKK_1	67833	68162	+	ssbA_3	Single-stranded DNA-binding protein A
PR2021	ssb	gnl|Prokka|IBNKBKKK_1	114409	114717	+	ssb_1	Single-stranded DNA-binding protein
PR2021	ssb	gnl|Prokka|IBNKBKKK_1	328542	328871	+	ssbA_4	Single-stranded DNA-binding protein A
PR2021	ssb	gnl|Prokka|IBNKBKKK_1	339782	340111	+	ssbA_5	Single-stranded DNA-binding protein A
PR2021	ssb	gnl|Prokka|IBNKBKKK_1	348265	348555	+	ssb_2	Single-stranded DNA-binding protein
PR2021	ssb	gnl|Prokka|IBNKBKKK_1	379682	380011	-	ssbA_6	Single-stranded DNA-binding protein A
PR2021	ssb	gnl|Prokka|IBNKBKKK_1	429686	430015	-	ssbA_7	Single-stranded DNA-binding protein A
PR2021	ssb	gnl|Prokka|IBNKBKKK_1	482512	482748	+	ssbA_8	Single-stranded DNA-binding protein A
PR2021	ssb	gnl|Prokka|IBNKBKKK_1	586382	586711	+	ssbA_9	Single-stranded DNA-binding protein A
PR2021	ssb	gnl|Prokka|IBNKBKKK_1	687959	688363	+	ssbA_10	Single-stranded DNA-binding protein A
PR2021	ftsH2	gnl|Prokka|IBNKBKKK_1	310406	312862	+	ftsH2	ATP-dependent zinc metalloprotease FtsH 2
PR2021	smc	gnl|Prokka|IBNKBKKK_1	47560	49209	+	smc_1	Chromosome partition protein Smc
PR2021	smc	gnl|Prokka|IBNKBKKK_1	75243	76895	+	smc_2	Chromosome partition protein Smc
PR2021	smc	gnl|Prokka|IBNKBKKK_1	91980	94805	+	smc_3	Chromosome partition protein Smc
PR2021	smc	gnl|Prokka|IBNKBKKK_1	383975	384919	+	smc_4	Chromosome partition protein Smc
JR1	sigF	gnl|Prokka|JR1_139	2722	3321	+	sigF	RNA polymerase sigma-F factor
JR1	ssb	gnl|Prokka|JR1_15	347	751	-	ssbA_1	Single-stranded DNA-binding protein A
JR1	ssb	gnl|Prokka|JR1_54	502	831	-	ssbA_2	Single-stranded DNA-binding protein A
JR1	ssb	gnl|Prokka|JR1_98	303	638	-	ssbA_3	Single-stranded DNA-binding protein A
JR1	ssb	gnl|Prokka|JR1_139	3511	3852	+	ssb	Single-stranded DNA-binding protein
JR1	ftsH2	gnl|Prokka|JR1_135	1054	3042	+	ftsH2_1	ATP-dependent zinc metalloprotease FtsH 2
JR1	ftsH2	gnl|Prokka|JR1_139	4472	5626	+	ftsH2_2	ATP-dependent zinc metalloprotease FtsH 2
JR1	smc	gnl|Prokka|JR1_69	346	741	+	smc_1	Chromosome partition protein Smc
JR1	smc	gnl|Prokka|JR1_71	318	1142	+	smc_2	Chromosome partition protein Smc
JR1	smc	gnl|Prokka|JR1_72	753	2267	+	smc_3	Chromosome partition protein Smc
JR1	smc	gnl|Prokka|JR1_80	2344	3288	-	smc_4	Chromosome partition protein Smc
JR1	smc	gnl|Prokka|JR1_112	571	1692	-	smc_5	Chromosome partition protein Smc
JR1	smc	gnl|Prokka|JR1_129	62	1141	-	smc_6	Chromosome partition protein Smc
JR1	smc	gnl|Prokka|JR1_156	61	861	+	smc_7	Chromosome partition protein Smc
PDA15	ssb	gnl|Prokka|PDA15_25	11579	11983	-	ssbA_1	Single-stranded DNA-binding protein A
PDA15	ssb	gnl|Prokka|PDA15_44	1383	1652	+	ssbA_2	Single-stranded DNA-binding protein A
PDA15	ftsH2	gnl|Prokka|PDA15_41	1368	2495	-	ftsH2	ATP-dependent zinc metalloprotease FtsH 2
PDA15	smc	gnl|Prokka|PDA15_6	1455	3071	-	smc_1	Chromosome partition protein Smc
PDA15	smc	gnl|Prokka|PDA15_36	7292	8506	-	smc_2	Chromosome partition protein Smc
CicWB-2022	sigF	gnl|Prokka|CicWB2022_5	74889	75329	-	sigF_1	RNA polymerase sigma-F factor
CicWB-2022	sigF	gnl|Prokka|CicWB2022_10	6205	6543	-	sigF_2	RNA polymerase sigma-F factor
CicWB-2022	ssb	gnl|Prokka|CicWB2022_3	68627	68962	-	ssbA_1	Single-stranded DNA-binding protein A
CicWB-2022	ssb	gnl|Prokka|CicWB2022_3	96594	96923	-	ssbA_2	Single-stranded DNA-binding protein A
CicWB-2022	ssb	gnl|Prokka|CicWB2022_3	98439	98843	+	ssbA_3	Single-stranded DNA-binding protein A
CicWB-2022	ssb	gnl|Prokka|CicWB2022_4	94352	94681	+	ssbA_4	Single-stranded DNA-binding protein A
CicWB-2022	ssb	gnl|Prokka|CicWB2022_5	69026	69367	+	ssbA_5	Single-stranded DNA-binding protein A
CicWB-2022	ssb	gnl|Prokka|CicWB2022_5	74246	74470	-	ssbA_6	Single-stranded DNA-binding protein A
CicWB-2022	ssb	gnl|Prokka|CicWB2022_7	25630	25962	-	ssbA_7	Single-stranded DNA-binding protein A
CicWB-2022	ssb	gnl|Prokka|CicWB2022_7	46807	47082	+	ssbA_8	Single-stranded DNA-binding protein A
CicWB-2022	ssb	gnl|Prokka|CicWB2022_10	19863	20192	+	ssbA_9	Single-stranded DNA-binding protein A
CicWB-2022	ssb	gnl|Prokka|CicWB2022_11	1391	1726	-	ssbA_10	Single-stranded DNA-binding protein A
CicWB-2022	ftsH2	gnl|Prokka|CicWB2022_3	46084	46734	+	ftsH2_1	ATP-dependent zinc metalloprotease FtsH 2
CicWB-2022	ftsH2	gnl|Prokka|CicWB2022_8	6869	7426	+	ftsH2_2	ATP-dependent zinc metalloprotease FtsH 2
CicWB-2022	smc	gnl|Prokka|CicWB2022_3	46824	47750	+	smc_1	Chromosome partition protein Smc
CicWB-2022	smc	gnl|Prokka|CicWB2022_7	7815	9053	+	smc_2	Chromosome partition protein Smc
CicWB-2022	smc	gnl|Prokka|CicWB2022_10	4829	6196	-	smc_3	Chromosome partition protein Smc
CicWB-2022	smc	gnl|Prokka|CicWB2022_11	16256	17863	-	smc_4	Chromosome partition protein Smc
CicWB-2022	smc	gnl|Prokka|CicWB2022_14	6797	7882	-	smc_5	Chromosome partition protein Smc
Vc33	ssb	LLKK01000010.1	20741	21076	+	ssbA_1	Single-stranded DNA-binding protein A
Vc33	ssb	LLKK01000016.1	834	1169	-	ssbA_2	Single-stranded DNA-binding protein A
Vc33	ssb	LLKK01000017.1	238	552	-	ssb	Single-stranded DNA-binding protein
Vc33	ssb	LLKK01000002.1	58398	58802	-	ssbA_3	Single-stranded DNA-binding protein A
Vc33	ssb	LLKK01000002.1	64409	64738	+	ssbA_4	Single-stranded DNA-binding protein A
Vc33	ssb	LLKK01000020.1	129	458	+	ssbA_5	Single-stranded DNA-binding protein A
Vc33	ssb	LLKK01000006.1	66775	67104	+	ssbA_6	Single-stranded DNA-binding protein A
Vc33	ssb	LLKK01000008.1	1438	1746	-	ssbA_7	Single-stranded DNA-binding protein A
Vc33	ssb	LLKK01000009.1	27012	27341	-	ssbA_8	Single-stranded DNA-binding protein A
Vc33	ftsH2	LLKK01000006.1	60563	61129	-	ftsH2	ATP-dependent zinc metalloprotease FtsH 2
Vc33	smc	LLKK01000018.1	3064	4716	+	smc_1	Chromosome partition protein Smc
Vc33	smc	LLKK01000019.1	2136	3221	+	smc_2	Chromosome partition protein Smc
Vc33	smc	LLKK01000002.1	3703	4938	+	smc_3	Chromosome partition protein Smc
Vc33	smc	LLKK01000022.1	3179	5689	-	smc_4	Chromosome partition protein Smc
Vc33	smc	LLKK01000023.1	792	3305	+	smc_5	Chromosome partition protein Smc
Vc33	smc	LLKK01000026.1	3274	4890	-	smc_6	Chromosome partition protein Smc
Vc33	smc	LLKK01000007.1	19417	20256	+	smc_7	Chromosome partition protein Smc
ChTDIII	ssb	gnl|Prokka|OPPCPJGI_24	8838	9242	-	ssbA	Single-stranded DNA-binding protein A
ChTDIII	ftsH2	gnl|Prokka|OPPCPJGI_54	3449	5773	-	ftsH2	ATP-dependent zinc metalloprotease FtsH 2
ChTDIII	smc	gnl|Prokka|OPPCPJGI_59	518	2605	+	smc_1	Chromosome partition protein Smc
ChTDIII	smc	gnl|Prokka|OPPCPJGI_60	27	1166	+	smc_2	Chromosome partition protein Smc
OVSP-L01	ssb	CM184265.1	39234	39443	+	ssbA_1	Single-stranded DNA-binding protein A
OVSP-L01	ssb	CM184265.1	54255	54593	+	ssbA_2	Single-stranded DNA-binding protein A
OVSP-L01	ssb	CM184265.1	60452	60811	+	ssbA_3	Single-stranded DNA-binding protein A
OVSP-L01	ssb	CM184265.1	87467	87838	+	ssbA_4	Single-stranded DNA-binding protein A
OVSP-L01	ssb	CM184265.1	279355	279588	+	ssbA_5	Single-stranded DNA-binding protein A
OVSP-L01	ssb	CM184265.1	285007	285573	+	ssbA_6	Single-stranded DNA-binding protein A
OVSP-L01	ssb	CM184265.1	315653	316105	-	ssbA_7	Single-stranded DNA-binding protein A
OVSP-L01	ssb	CM184265.1	351049	351276	-	ssbA_8	Single-stranded DNA-binding protein A
OVSP-L01	ssb	CM184265.1	398795	399007	+	ssbA_9	Single-stranded DNA-binding protein A
OVSP-L01	ssb	CM184265.1	491442	491696	+	ssbA_10	Single-stranded DNA-binding protein A
OVSP-L01	ssb	CM184265.1	584133	584537	+	ssbA_11	Single-stranded DNA-binding protein A
OVSP-L01	ftsH2	CM184265.1	438889	439500	-	ftsH2	ATP-dependent zinc metalloprotease FtsH 2
OVSP-L01	smc	CM184265.1	45665	47065	+	smc_1	Chromosome partition protein Smc
OVSP-L01	smc	CM184265.1	294313	294954	+	smc_2	Chromosome partition protein Smc
OVSP-L01	smc	CM184265.1	319035	320000	+	smc_3	Chromosome partition protein Smc
OVSP-S01	ssb	CM184266.1	39049	39561	+	ssbA_1	Single-stranded DNA-binding protein A
OVSP-S01	ssb	CM184266.1	54054	54518	+	ssbA_2	Single-stranded DNA-binding protein A
OVSP-S01	ssb	CM184266.1	60316	60630	+	ssbA_3	Single-stranded DNA-binding protein A
OVSP-S01	ssb	CM184266.1	87327	87692	+	ssbA_4	Single-stranded DNA-binding protein A
OVSP-S01	ssb	CM184266.1	133676	133981	+	ssbA_5	Single-stranded DNA-binding protein A
OVSP-S01	ssb	CM184266.1	278876	279205	+	ssbA_6	Single-stranded DNA-binding protein A
OVSP-S01	ssb	CM184266.1	284627	285193	+	ssbA_7	Single-stranded DNA-binding protein A
OVSP-S01	ssb	CM184266.1	291276	291590	+	ssbA_8	Single-stranded DNA-binding protein A
OVSP-S01	ssb	CM184266.1	314928	315242	-	ssbA_9	Single-stranded DNA-binding protein A
OVSP-S01	ssb	CM184266.1	397731	397850	+	ssb	Single-stranded DNA-binding protein
OVSP-S01	ssb	CM184266.1	582498	582902	+	ssbA_10	Single-stranded DNA-binding protein A
OVSP-S01	smc	CM184266.1	45679	47073	+	smc_1	Chromosome partition protein Smc
OVSP-S01	smc	CM184266.1	293544	294440	+	smc_2	Chromosome partition protein Smc
OVSP-S01	smc	CM184266.1	318317	319282	+	smc_3	Chromosome partition protein Smc
LWB	ssb	gnl|Prokka|LWB_1	12728	13063	-	ssbA_1	Single-stranded DNA-binding protein A
LWB	ssb	gnl|Prokka|LWB_1	186689	187030	-	ssbA_2	Single-stranded DNA-binding protein A
LWB	ssb	gnl|Prokka|LWB_1	195933	196274	-	ssbA_3	Single-stranded DNA-binding protein A
LWB	ssb	gnl|Prokka|LWB_1	233191	233595	-	ssbA_4	Single-stranded DNA-binding protein A
LWB	ssb	gnl|Prokka|LWB_1	282130	282471	+	ssbA_5	Single-stranded DNA-binding protein A
LWB	ssb	gnl|Prokka|LWB_1	295089	295430	+	ssbA_6	Single-stranded DNA-binding protein A
LWB	ssb	gnl|Prokka|LWB_1	313251	313580	+	ssbA_7	Single-stranded DNA-binding protein A
LWB	ssb	gnl|Prokka|LWB_1	320273	320614	+	ssbA_8	Single-stranded DNA-binding protein A
LWB	ssb	gnl|Prokka|LWB_1	457937	458149	+	ssbA_9	Single-stranded DNA-binding protein A
LWB	ssb	gnl|Prokka|LWB_1	491972	492313	-	ssbA_10	Single-stranded DNA-binding protein A
LWB	ssb	gnl|Prokka|LWB_1	528632	528844	+	ssbA_11	Single-stranded DNA-binding protein A
LWB	ssb	gnl|Prokka|LWB_1	567810	568139	+	ssbA_12	Single-stranded DNA-binding protein A
LWB	smc	gnl|Prokka|LWB_1	6506	7591	-	smc_1	Chromosome partition protein Smc
LWB	smc	gnl|Prokka|LWB_1	9092	9931	-	smc_2	Chromosome partition protein Smc
LWB	smc	gnl|Prokka|LWB_1	128715	129911	-	smc_3	Chromosome partition protein Smc
LWB	smc	gnl|Prokka|LWB_1	280581	281075	-	smc_4	Chromosome partition protein Smc
LWB	smc	gnl|Prokka|LWB_1	469396	471033	+	smc_5	Chromosome partition protein Smc
LWB	smc	gnl|Prokka|LWB_1	487694	489052	-	smc_6	Chromosome partition protein Smc
LWB	smc	gnl|Prokka|LWB_1	497259	498194	-	smc_7	Chromosome partition protein Smc
LWB	smc	gnl|Prokka|LWB_1	564687	566174	-	smc_8	Chromosome partition protein Smc

### Sheet: Copy_numbers
Supplementary Table S6.4. Number of copies of each PMU gene in each genome, from detection by gene name.
Genome	ANI group	Number of sigF copies	Number of ssb copies	Number of hupB copies	Number of ftsH2 copies	Number of smc copies	Number of contigs with sigF	Number of contigs with ssb	Number of contigs with hupB	Number of contigs with ftsH2	Number of contigs with smc
PPS1A	Ca. P. caryae (Group 1)	1	4	1	2	2	1	4	1	2	2
PPS2B	Ca. P. caryae (Group 1)	1	3	1	3	2	1	3	1	3	2
PPS6A	Ca. P. caryae (Group 1)	1	3	1	2	2	1	3	1	2	2
PPS6B	Ca. P. caryae (Group 1)	1	4	1	2	2	1	4	1	2	2
PPS9B	Ca. P. caryae (Group 1)	1	1	1	2	2	1	1	1	2	2
PPS10A	Ca. P. caryae (Group 1)	0	2	0	2	2	0	2	0	2	2
CanS4	Ca. P. caryae (Group 1)	1	10	0	3	8	1	3	0	3	3
MW1	Ca. P. caryae (Group 1)	1	3	0	2	3	1	3	0	2	3
VAC	Ca. P. caryae (Group 1)	0	3	1	1	2	0	3	1	1	2
MA1	Ca. P. caryae (Group 1)	0	4	1	0	3	0	4	1	0	3
CX	Ca. P. pruni (Group 2)	1	4	1	2	2	1	4	1	2	2
6A1	Ca. P. pruni (Group 2)	0	3	0	2	3	0	1	0	2	2
ZT3-1	Ca. P. pruni (Group 2)	0	2	0	2	2	0	2	0	2	2
PR2021	Ca. P. pruni (Group 2)	1	12	0	1	4	1	1	0	1	1
JR1	Ca. P. pruni (Group 2)	1	4	0	2	7	1	4	0	2	7
PDA15	Ca. P. pruni (Group 2)	0	2	0	1	2	0	2	0	1	2
CicWB-2022	Ca. P. conii (Group 3)	2	10	0	2	5	2	6	0	2	5
Vc33	Ca. P. conii (Group 3)	0	9	0	1	7	0	8	0	1	7
ChTDIII	Ca. P. conii (Group 3)	0	1	0	1	2	0	1	0	1	2
OVSP-L01	Ca. P. conii (Group 3)	0	11	0	1	3	0	1	0	1	1
OVSP-S01	Ca. P. conii (Group 3)	0	11	0	0	3	0	1	0	0	1
LWB	Ca. P. lactucae (Group 4)	0	12	0	0	8	0	1	0	0	1

### Sheet: Window_gene_support
Supplementary Table S6.5. BLASTp identity of each PMU window protein to the PMU window protein of PPS1A with the same name.
Genome	Gene	Protein length (aa)	PPS1A window protein length (aa)	Identity to the PPS1A window protein (%)	Alignment length (aa)
PPS1A	smc	385	385	100	385
PPS1A	ftsH	95	95	100	95
PPS1A	hupB	96	96	100	96
PPS1A	ssb	111	111	100	111
PPS1A	sigF	199	199	100	199
PPS2B	smc	385	385	100	385
PPS2B	ftsH	95	95	100	95
PPS2B	hupB	96	96	100	96
PPS2B	ssb	111	111	100	111
PPS2B	sigF	199	199	100	199
PPS6A	sigF	199	199	100	199
PPS6A	ssb	111	111	100	111
PPS6A	hupB	96	96	100	96
PPS6A	ftsH	95	95	100	95
PPS6A	smc	385	385	100	385
PPS6B	sigF	199	199	100	199
PPS6B	ssb	111	111	100	111
PPS6B	hupB	96	96	100	96
PPS6B	ftsH	770	95	83.158	95
PPS6B	smc	385	385	100	385
CanS4	smc	549	385	25.121	207
CanS4	ftsH	400	95	35.354	99
CanS4	hupB	96	96	89.583	96
CanS4	ssb	111	111	86.486	111
CanS4	sigF	201	199	80.597	201
CX	sigF	199	199	85.93	199
CX	ssb	111	111	90.09	111
CX	hupB	96	96	91.667	96
CX	ftsH	397	95	35.354	99
CX	smc	545	385	24.638	276
6A1	smc	542	385	20.217	277
6A1	ftsH	396	95	35.354	99
6A1	hupB	96	96	83.333	96
6A1	ssb	112	111	92.857	112
6A1	sigF	199	199	90.452	199
PR2021	sigF	NA	NA	NA (no annotated CDS; TBLASTN hit)	NA
PR2021	ssb	96	111	97.701	87
PR2021	hupB	96	96	84.375	96
PR2021	ftsH	295	95	38.384	99
PR2021	smc	314	385	24.535	269
CicWB-2022	hupB	96	96	78.125	96
CicWB-2022	ssb	111	111	85.586	111
CicWB-2022	sigF	199	199	77.387	199
CicWB-2022	smc	535	385	24.911	281
CicWB-2022	ftsH	433	95	32.323	99
OVSP-L01	ssb	188	111	30.275	109
OVSP-L01	sigF	126	199	77.143	105
OVSP-L01	hupB	96	96	76.042	96
OVSP-L01	ftsH	398	95	32.323	99
OVSP-L01	smc	213	385	24.324	185
OVSP-S01	sigF	202	199	78.894	199
OVSP-S01	ssb	104	111	88.462	104
OVSP-S01	hupB	96	96	76.042	96
OVSP-S01	ftsH	389	95	31.313	99
OVSP-S01	smc	298	385	23.045	243
LWB	smc	279	385	23.79	248
LWB	ftsH	275	95	30.108	93
LWB	hupB	96	96	72.917	96
LWB	ssb	111	111	85.586	111
LWB	sigF	199	199	80.905	199
