## Supplementary material for "Taxogenomic resolution of the 16SrIII (X-disease) group: elevation of ‘*Candidatus* Phytoplasma pruni’-related strains to species rank and proposal of three novel *Candidatus* species ‘*Candidatus* Phytoplasma caryae’ sp. nov., ‘*Candidatus* Phytoplasma conii’ sp. nov. and ‘*Candidatus* Phytoplasma": Rabiu et al., Supplementary figures and Tables: Supplementary_Table_S10.xlsx

### Sheet: Legend
Item	Definition
Strain	Genome name. Main sheets: the 22 genomes. Four_PPS sheets: PPS1A, PPS2B, PPS6A, PPS6B.
Search	Query proteins were searched by BLASTp (BLAST+ 2.16.0) against Prokka proteomes and by TBLASTN (genetic code 4, TGA not counted as a stop) against the assemblies. Only hits with e-value <= 1e-3 were used.
present	Identity >= 60% over >= 80% of the query, one reading frame, no internal stop.
frameshift	As present, but the alignment spans more than one reading frame.
stop codon	Identity >= 60% over >= 50% of the query with an internal TAA or TAG, or adjacent same-frame segments separated by <= 6 nt.
contig-break	Identity >= 60% over < 80% of the query, and the missing part of the query lies beyond the contig end (distance to the contig end < 3 x missing aa + 30 nt).
partial	Identity >= 60% over < 80% of the query, not explained by a contig end.
paralog	Identity 35 to < 60% over >= 70% of the query.
absent	No hit meeting the criteria above.
Detail sheets	Call (identity of the best locus; +N call = additional loci with that call). Identity is from TBLASTN.
Thresholds	Identity, coverage and distance thresholds used for the calls are those given in the call definitions above.
PPS	Pecan phytoplasma strains sequenced in this study (PPS1A, PPS2B, PPS6A, PPS6B, PPS9B, PPS10A).
SAP05, SAP06/48-like, SAP11, SAP54, SAP54-like	SAP, secreted AY-WB protein; effector proteins first described in the aster yellows phytoplasma strain AY-WB.
TENGU	Phytoplasma effector protein first described in onion yellows phytoplasma.
SVM_705, SVM_1019, SVM_1100, SVM_1102, SVM_1103	Names of the query proteins as listed in the query set used for the search.
Query protein	Name of the query protein used in the search, followed by the strain it came from (AYWB, aster yellows witches'-broom phytoplasma).
TBLASTN identity, BLASTp identity	Identity of the best hit in the genome assembly (TBLASTN) and in the Prokka proteome (BLASTp).
Additional loci	Other loci of the genome with a hit, with their call.

### Sheet: Matrix
Supplementary Table S10.1. Call for each effector gene (present, partial, paralog, contig-break, stop codon or absent) in each of the 22 genomes.
Strain	SAP05	SAP06/48-like	SAP11	SAP54	SAP54-like	TENGU	SVM_705	SVM_1019	SVM_1100	SVM_1102	SVM_1103
PPS1A	present	paralog	present	partial	partial	absent	paralog	absent	present	present	paralog
PPS2B	present	paralog	present	partial	partial	absent	paralog	absent	present	present	paralog
PPS6A	present	paralog	present	partial	partial	absent	paralog	absent	present	present	paralog
PPS6B	present	paralog	present	partial	partial	absent	paralog	absent	present	present	paralog
PPS9B	present	paralog	present	contig-break	absent	absent	paralog	absent	present	present	paralog
PPS10A	stop codon	paralog	partial	partial	partial	absent	paralog	absent	paralog	partial	paralog
CanS4	present	paralog	present	partial	absent	absent	paralog	absent	present	paralog	paralog
MW1	present	paralog	partial	partial	absent	absent	paralog	absent	present	partial	paralog
VAC	present	paralog	present	absent	absent	absent	contig-break	absent	stop codon	present	contig-break
MA1	present	paralog	contig-break	present	paralog	absent	absent	paralog	contig-break	paralog	stop codon
CX	absent	absent	contig-break	absent	absent	absent	absent	paralog	present	contig-break	paralog
6A1	absent	absent	paralog	paralog	absent	absent	paralog	paralog	present	present	paralog
ZT3-1	absent	absent	paralog	paralog	absent	absent	paralog	absent	present	present	partial
PR2021	absent	absent	present	paralog	paralog	absent	paralog	paralog	stop codon	paralog	partial
JR1	paralog	paralog	present	present	paralog	absent	paralog	paralog	present	paralog	partial
PDA15	present	absent	present	paralog	absent	absent	absent	absent	paralog	paralog	absent
CicWB-2022	present	paralog	paralog	paralog	paralog	absent	paralog	paralog	present	absent	present
Vc33	paralog	paralog	paralog	paralog	paralog	absent	paralog	absent	paralog	paralog	paralog
ChTDIII	absent	absent	absent	absent	absent	absent	absent	absent	absent	absent	absent
OVSP-L01	paralog	absent	partial	absent	absent	absent	paralog	absent	partial	absent	partial
OVSP-S01	paralog	absent	absent	absent	absent	absent	paralog	absent	absent	absent	absent
LWB	paralog	paralog	paralog	paralog	paralog	absent	paralog	paralog	present	paralog	paralog

### Sheet: Matrix_detail
Supplementary Table S10.2. Call for each effector gene in each of the 22 genomes, with identity and the number of additional loci of any call type.
Strain	SAP05	SAP06/48-like	SAP11	SAP54	SAP54-like	TENGU	SVM_705	SVM_1019	SVM_1100	SVM_1102	SVM_1103
PPS1A	present (74%; +2 stop codon, 1 partial)	paralog (48%)	present (93%; +2 partial)	partial (78%; +3 partial)	partial (63%)	absent	paralog (41%)	absent	present (63%; +4 paralog)	present (67%; +1 partial)	paralog (54%; +1 paralog)
PPS2B	present (74%; +2 stop codon, 1 partial)	paralog (48%)	present (93%; +2 partial)	partial (78%; +3 partial)	partial (63%)	absent	paralog (41%)	absent	present (63%; +4 paralog)	present (67%; +1 partial)	paralog (54%; +1 paralog)
PPS6A	present (74%; +2 stop codon, 1 partial)	paralog (48%)	present (93%; +2 partial)	partial (78%; +3 partial)	partial (63%)	absent	paralog (41%)	absent	present (63%; +4 paralog)	present (67%; +1 partial)	paralog (54%; +1 paralog)
PPS6B	present (74%; +2 stop codon, 1 partial)	paralog (48%)	present (93%; +2 partial)	partial (78%; +3 partial)	partial (63%)	absent	paralog (41%)	absent	present (63%; +4 paralog)	present (67%; +1 partial)	paralog (54%; +1 paralog)
PPS9B	present (73%; +1 contig-break)	paralog (48%)	present (93%; +2 partial)	contig-break (66%; +1 partial)	absent	absent	paralog (41%)	absent	present (63%; +2 paralog)	present (67%)	paralog (41%)
PPS10A	stop codon (62%; +1 partial)	paralog (48%)	partial (64%)	partial (78%; +1 partial)	partial (63%)	absent	paralog (41%)	absent	paralog (41%)	partial (87%)	paralog (52%; +1 paralog)
CanS4	present (78%; +1 present, 1 frameshift, 1 partial)	paralog (46%)	present (94%; +1 partial)	partial (72%; +1 partial)	absent	absent	paralog (41%)	absent	present (62%; +2 paralog)	paralog (35%; +1 partial)	paralog (53%)
MW1	present (78%; +1 frameshift, 1 contig-break, 1 partial)	paralog (46%)	partial (77%)	partial (71%; +1 partial)	absent	absent	paralog (41%)	absent	present (64%; +1 paralog)	partial (62%)	paralog (53%)
VAC	present (84%; +1 present, 1 paralog, 1 partial)	paralog (46%)	present (96%; +1 contig-break, 1 paralog, 1 partial)	absent	absent	absent	contig-break (65%; +1 contig-break)	absent	stop codon (73%; +1 partial)	present (66%; +1 contig-break, 3 paralog)	contig-break (91%; +1 contig-break, 1 paralog)
MA1	present (84%; +1 present, 1 partial, 1 paralog)	paralog (44%)	contig-break (79%; +1 contig-break, 1 paralog, 2 partial)	present (86%; +1 contig-break, 2 paralog)	paralog (44%)	absent	absent	paralog (37%)	contig-break (90%; +2 contig-break, 4 paralog, 4 partial)	paralog (45%; +1 paralog)	stop codon (83%; +3 contig-break, 1 paralog, 1 partial)
CX	absent	absent	contig-break (96%; +2 paralog, 1 partial)	absent	absent	absent	absent	paralog (44%)	present (82%; +1 present, 1 contig-break, 2 partial)	contig-break (69%; +1 paralog)	paralog (48%; +1 partial)
6A1	absent	absent	paralog (40%; +2 paralog, 2 partial)	paralog (38%)	absent	absent	paralog (44%; +1 paralog)	paralog (43%)	present (82%; +1 paralog, 1 partial)	present (65%)	paralog (49%; +1 partial)
ZT3-1	absent	absent	paralog (40%; +1 partial)	paralog (37%)	absent	absent	paralog (44%; +1 paralog)	absent	present (62%; +2 partial)	present (68%; +1 present)	partial (71%)
PR2021	absent	absent	present (98%; +1 paralog, 1 partial)	paralog (38%)	paralog (35%)	absent	paralog (49%)	paralog (40%)	stop codon (71%; +3 partial)	paralog (35%)	partial (68%)
JR1	paralog (43%)	paralog (43%)	present (98%; +1 paralog, 1 partial)	present (82%; +1 paralog)	paralog (51%)	absent	paralog (49%)	paralog (40%)	present (80%; +1 paralog, 2 partial)	paralog (38%; +1 paralog)	partial (68%)
PDA15	present (76%)	absent	present (93%; +1 contig-break)	paralog (49%; +1 paralog, 1 partial)	absent	absent	absent	absent	paralog (42%)	paralog (37%)	absent
CicWB-2022	present (62%; +2 paralog)	paralog (39%)	paralog (53%; +2 paralog, 2 partial)	paralog (48%)	paralog (40%)	absent	paralog (49%; +2 paralog, 1 partial)	paralog (44%)	present (60%; +4 paralog)	absent	present (82%)
Vc33	paralog (56%; +1 paralog)	paralog (51%; +1 paralog)	paralog (39%; +3 paralog, 1 partial)	paralog (51%)	paralog (45%)	absent	paralog (50%; +1 paralog)	absent	paralog (54%; +1 paralog)	paralog (36%)	paralog (59%)
ChTDIII	absent	absent	absent	absent	absent	absent	absent	absent	absent	absent	absent
OVSP-L01	paralog (38%)	absent	partial (71%)	absent	absent	absent	paralog (48%)	absent	partial (71%; +1 partial)	absent	partial (61%)
OVSP-S01	paralog (38%)	absent	absent	absent	absent	absent	paralog (46%)	absent	absent	absent	absent
LWB	paralog (56%; +2 paralog)	paralog (48%; +2 paralog)	paralog (53%; +2 paralog, 1 partial)	paralog (45%)	paralog (42%)	absent	paralog (50%; +1 paralog)	paralog (41%)	present (64%; +2 paralog)	paralog (57%)	paralog (56%)

### Sheet: Four_PPS_matrix
Supplementary Table S10.3. Call for each effector gene in the four PPS strains PPS1A, PPS2B, PPS6A and PPS6B.
Strain	SAP05	SAP06/48-like	SAP11	SAP54	SAP54-like	TENGU	SVM_705	SVM_1019	SVM_1100	SVM_1102	SVM_1103
PPS1A	present	paralog	present	partial	partial	absent	paralog	absent	present	present	paralog
PPS2B	present	paralog	present	partial	partial	absent	paralog	absent	present	present	paralog
PPS6A	present	paralog	present	partial	partial	absent	paralog	absent	present	present	paralog
PPS6B	present	paralog	present	partial	partial	absent	paralog	absent	present	present	paralog

### Sheet: Four_PPS_detail
Supplementary Table S10.4. Call for each effector gene in PPS1A, PPS2B, PPS6A and PPS6B, with identity and the number of additional loci of any call type.
Strain	SAP05	SAP06/48-like	SAP11	SAP54	SAP54-like	TENGU	SVM_705	SVM_1019	SVM_1100	SVM_1102	SVM_1103
PPS1A	present (74%; +2 stop codon, 1 partial)	paralog (48%)	present (93%; +2 partial)	partial (78%; +3 partial)	partial (63%)	absent	paralog (41%)	absent	present (63%; +4 paralog)	present (67%; +1 partial)	paralog (54%; +1 paralog)
PPS2B	present (74%; +2 stop codon, 1 partial)	paralog (48%)	present (93%; +2 partial)	partial (78%; +3 partial)	partial (63%)	absent	paralog (41%)	absent	present (63%; +4 paralog)	present (67%; +1 partial)	paralog (54%; +1 paralog)
PPS6A	present (74%; +2 stop codon, 1 partial)	paralog (48%)	present (93%; +2 partial)	partial (78%; +3 partial)	partial (63%)	absent	paralog (41%)	absent	present (63%; +4 paralog)	present (67%; +1 partial)	paralog (54%; +1 paralog)
PPS6B	present (74%; +2 stop codon, 1 partial)	paralog (48%)	present (93%; +2 partial)	partial (78%; +3 partial)	partial (63%)	absent	paralog (41%)	absent	present (63%; +4 paralog)	present (67%; +1 partial)	paralog (54%; +1 paralog)

### Sheet: All_calls_long
Supplementary Table S10.5. Search result for every effector in every genome: call, TBLASTN identity and query coverage, position on the contig, and BLASTp identity and coverage.
Genome	Effector	Query protein	Call	TBLASTN identity (%)	Query coverage (%)	Contig	Start	End	Strand	Additional loci	Protein ID	BLASTp identity (%)	BLASTp query coverage (%)
PPS1A	SAP05	SAP05_AYWB	present	74.1	100	PPS1A_contig_44	26654	27055	+	2 stop codon, 1 partial	PPS1A_00564	74.1	100
PPS1A	SAP06/48-like	SAP06like_Kai573	paralog	47.9	78	PPS1A_contig_11	41802	42083	-		PPS1A_00184	47.3	77
PPS1A	SAP11	SAP11_AYWB	present	93.4	100	PPS1A_contig_6	9378	9740	+	2 partial	PPS1A_00098	93.4	100
PPS1A	SAP54	SAP54_AYWB	partial	77.5	32	PPS1A_contig_39	117	236	-	3 partial	PPS1A_00580	30.6	100
PPS1A	SAP54-like	SAP54like_Kai704	partial	63.3	24	PPS1A_contig_39	120	209	-		PPS1A_00098	33.3	90
PPS1A	TENGU	TENGU_OYM	absent	NA	NA	NA	NA	NA	NA		NA	NA	NA
PPS1A	SVM_705	SVM_Kai705	paralog	40.9	95	PPS1A_contig_15	62	1395	-		PPS1A_00224	40.9	76
PPS1A	SVM_1019	SVM_Kai1019	absent	NA	NA	NA	NA	NA	NA		PPS1A_00098	34.7	100
PPS1A	SVM_1100	SVM_Kai1100	present	63.2	100	PPS1A_contig_6	10423	10788	+	4 paralog	PPS1A_00100	63.2	100
PPS1A	SVM_1102	SVM_Kai1102	present	67.2	100	PPS1A_contig_6	9779	10144	+	1 partial	PPS1A_00099	67.2	100
PPS1A	SVM_1103	SVM_Kai1103	paralog	53.5	98	PPS1A_contig_20	54647	55192	+	1 paralog	PPS1A_00359	53.5	98
PPS2B	SAP05	SAP05_AYWB	present	74.1	100	PPS2B_contig_7	26654	27055	+	2 stop codon, 1 partial	PPS2B_00097	74.1	100
PPS2B	SAP06/48-like	SAP06like_Kai573	paralog	47.9	78	PPS2B_contig_23	17974	18255	+		PPS2B_00267	47.3	77
PPS2B	SAP11	SAP11_AYWB	present	93.4	100	PPS2B_contig_43	1357	1719	-	2 partial	PPS2B_00459	93.4	100
PPS2B	SAP54	SAP54_AYWB	partial	77.5	32	PPS2B_contig_14	2384	2503	+	3 partial	PPS2B_00306	30.6	100
PPS2B	SAP54-like	SAP54like_Kai704	partial	63.3	24	PPS2B_contig_14	2411	2500	+		PPS2B_00459	33.3	90
PPS2B	TENGU	TENGU_OYM	absent	NA	NA	NA	NA	NA	NA		NA	NA	NA
PPS2B	SVM_705	SVM_Kai705	paralog	40.9	95	PPS2B_contig_49	62	1395	-		PPS2B_00541	40.9	76
PPS2B	SVM_1019	SVM_Kai1019	absent	NA	NA	NA	NA	NA	NA		PPS2B_00459	34.7	100
PPS2B	SVM_1100	SVM_Kai1100	present	63.2	100	PPS2B_contig_43	309	674	-	4 paralog	PPS2B_00457	63.2	100
PPS2B	SVM_1102	SVM_Kai1102	present	67.2	100	PPS2B_contig_43	953	1318	-	1 partial	PPS2B_00458	67.2	100
PPS2B	SVM_1103	SVM_Kai1103	paralog	53.5	98	PPS2B_contig_47	21650	22195	+	1 paralog	PPS2B_00507	53.5	98
PPS6A	SAP05	SAP05_AYWB	present	74.1	100	PPS6A_contig_61	2112	2513	-	2 stop codon, 1 partial	PPS6A_00590	74.1	100
PPS6A	SAP06/48-like	SAP06like_Kai573	paralog	47.9	78	PPS6A_contig_37	18131	18412	+		PPS6A_00431	47.3	77
PPS6A	SAP11	SAP11_AYWB	present	93.4	100	PPS6A_contig_10	1357	1719	-	2 partial	PPS6A_00114	93.4	100
PPS6A	SAP54	SAP54_AYWB	partial	77.5	32	PPS6A_contig_31	117	236	-	3 partial	PPS6A_00148	30.6	100
PPS6A	SAP54-like	SAP54like_Kai704	partial	63.3	24	PPS6A_contig_31	120	209	-		PPS6A_00114	33.3	90
PPS6A	TENGU	TENGU_OYM	absent	NA	NA	NA	NA	NA	NA		NA	NA	NA
PPS6A	SVM_705	SVM_Kai705	paralog	40.9	95	PPS6A_contig_42	62	1395	-		PPS6A_00495	40.9	76
PPS6A	SVM_1019	SVM_Kai1019	absent	NA	NA	NA	NA	NA	NA		PPS6A_00114	34.7	100
PPS6A	SVM_1100	SVM_Kai1100	present	63.2	100	PPS6A_contig_10	309	674	-	4 paralog	PPS6A_00112	63.2	100
PPS6A	SVM_1102	SVM_Kai1102	present	67.2	100	PPS6A_contig_10	953	1318	-	1 partial	PPS6A_00113	67.2	100
PPS6A	SVM_1103	SVM_Kai1103	paralog	53.5	98	PPS6A_contig_2	3204	3749	-	1 paralog	PPS6A_00007	53.5	98
PPS6B	SAP05	SAP05_AYWB	present	74.1	100	PPS6B_contig_6	70965	71366	-	2 stop codon, 1 partial	PPS6B_00076	74.1	100
PPS6B	SAP06/48-like	SAP06like_Kai573	paralog	47.9	78	PPS6B_contig_6	18126	18407	+		PPS6B_00031	47.3	77
PPS6B	SAP11	SAP11_AYWB	present	93.4	100	PPS6B_contig_32	4403	4765	-	2 partial	PPS6B_00526	93.4	100
PPS6B	SAP54	SAP54_AYWB	partial	77.5	32	PPS6B_contig_20	1860	1979	+	3 partial	PPS6B_00233	30.6	100
PPS6B	SAP54-like	SAP54like_Kai704	partial	63.3	24	PPS6B_contig_20	1887	1976	+		PPS6B_00526	33.3	90
PPS6B	TENGU	TENGU_OYM	absent	NA	NA	NA	NA	NA	NA		NA	NA	NA
PPS6B	SVM_705	SVM_Kai705	paralog	40.9	95	PPS6B_contig_32	62	1395	-		PPS6B_00520	40.9	76
PPS6B	SVM_1019	SVM_Kai1019	absent	NA	NA	NA	NA	NA	NA		PPS6B_00526	34.7	100
PPS6B	SVM_1100	SVM_Kai1100	present	63.2	100	PPS6B_contig_32	3355	3720	-	4 paralog	PPS6B_00524	63.2	100
PPS6B	SVM_1102	SVM_Kai1102	present	67.2	100	PPS6B_contig_32	3999	4364	-	1 partial	PPS6B_00525	67.2	100
PPS6B	SVM_1103	SVM_Kai1103	paralog	53.5	98	PPS6B_contig_7	54644	55189	+	1 paralog	PPS6B_00156	53.5	98
PPS9B	SAP05	SAP05_AYWB	present	73.3	100	PPS9B_contig_70	896	1297	+	1 contig-break	PPS9B_00234	73.3	100
PPS9B	SAP06/48-like	SAP06like_Kai573	paralog	47.9	78	PPS9B_contig_159	147	428	-		PPS9B_00490	47.3	77
PPS9B	SAP11	SAP11_AYWB	present	93.4	100	PPS9B_contig_80	1357	1719	-	2 partial	PPS9B_00255	93.4	100
PPS9B	SAP54	SAP54_AYWB	contig-break	65.8	30	PPS9B_contig_85	1318	1431	+	1 partial	PPS9B_00070	30.6	100
PPS9B	SAP54-like	SAP54like_Kai704	absent	NA	NA	NA	NA	NA	NA		PPS9B_00255	33.3	90
PPS9B	TENGU	TENGU_OYM	absent	NA	NA	NA	NA	NA	NA		NA	NA	NA
PPS9B	SVM_705	SVM_Kai705	paralog	40.9	95	PPS9B_contig_96	1348	2681	+		PPS9B_00307	40.9	76
PPS9B	SVM_1019	SVM_Kai1019	absent	NA	NA	NA	NA	NA	NA		PPS9B_00255	34.7	100
PPS9B	SVM_1100	SVM_Kai1100	present	63.2	100	PPS9B_contig_80	309	674	-	2 paralog	PPS9B_00253	63.2	100
PPS9B	SVM_1102	SVM_Kai1102	present	67.2	100	PPS9B_contig_80	953	1318	-		PPS9B_00254	67.2	100
PPS9B	SVM_1103	SVM_Kai1103	paralog	40.6	87	PPS9B_contig_159	759	1244	-		PPS9B_00253	39.4	64
PPS10A	SAP05	SAP05_AYWB	stop codon	61.5	96	PPS10A_contig_59	1786	2175	+	1 partial	PPS10A_00155	64.5	23
PPS10A	SAP06/48-like	SAP06like_Kai573	paralog	47.9	78	PPS10A_contig_166	798	1079	+		PPS10A_00421	47.3	77
PPS10A	SAP11	SAP11_AYWB	partial	64.1	32	PPS10A_contig_164	3215	3328	-		PPS10A_00420	64.1	32
PPS10A	SAP54	SAP54_AYWB	partial	77.5	32	PPS10A_contig_87	1710	1829	+	1 partial	PPS10A_00420	30.6	100
PPS10A	SAP54-like	SAP54like_Kai704	partial	63.3	24	PPS10A_contig_87	1737	1826	+		PPS10A_00155	58.1	25
PPS10A	TENGU	TENGU_OYM	absent	NA	NA	NA	NA	NA	NA		NA	NA	NA
PPS10A	SVM_705	SVM_Kai705	paralog	40.9	95	PPS10A_contig_57	62	1395	-		PPS10A_00148	40.9	76
PPS10A	SVM_1019	SVM_Kai1019	absent	NA	NA	NA	NA	NA	NA		PPS10A_00420	32.9	63
PPS10A	SVM_1100	SVM_Kai1100	paralog	41	82	PPS10A_contig_164	3047	3328	-		PPS10A_00420	41	82
PPS10A	SVM_1102	SVM_Kai1102	partial	87.1	25	PPS10A_contig_59	1786	1878	+		PPS10A_00155	87.1	25
PPS10A	SVM_1103	SVM_Kai1103	paralog	52.3	83	PPS10A_contig_6	3	458	+	1 paralog	PPS10A_00011	52.6	82
CanS4	SAP05	SAP05_AYWB	present	77.8	100	gnl|Prokka|IEDJNIEM_2	19610	20014	-	1 present, 1 frameshift, 1 partial	IEDJNIEM_00021	77.8	100
CanS4	SAP06/48-like	SAP06like_Kai573	paralog	45.8	88	gnl|Prokka|IEDJNIEM_2	18367	18687	-		IEDJNIEM_00020	45.8	88
CanS4	SAP11	SAP11_AYWB	present	94.2	100	gnl|Prokka|IEDJNIEM_2	347520	347882	+	1 partial	IEDJNIEM_00365	94.2	100
CanS4	SAP54	SAP54_AYWB	partial	72.4	23	gnl|Prokka|IEDJNIEM_2	127816	127899	-	1 partial	IEDJNIEM_00367	30.8	99
CanS4	SAP54-like	SAP54like_Kai704	absent	NA	NA	NA	NA	NA	NA		IEDJNIEM_00367	31.6	100
CanS4	TENGU	TENGU_OYM	absent	NA	NA	NA	NA	NA	NA		NA	NA	NA
CanS4	SVM_705	SVM_Kai705	paralog	41	95	gnl|Prokka|IEDJNIEM_2	310591	311925	-		IEDJNIEM_00317	40.8	85
CanS4	SVM_1019	SVM_Kai1019	absent	NA	NA	NA	NA	NA	NA		IEDJNIEM_00365	34.7	100
CanS4	SVM_1100	SVM_Kai1100	present	61.6	100	gnl|Prokka|IEDJNIEM_2	347921	348286	+	2 paralog	IEDJNIEM_00366	61.6	100
CanS4	SVM_1102	SVM_Kai1102	paralog	35.4	75	gnl|Prokka|IEDJNIEM_2	349281	349574	+	1 partial	IEDJNIEM_00558	32.6	99
CanS4	SVM_1103	SVM_Kai1103	paralog	53.3	98	gnl|Prokka|IEDJNIEM_3	146649	147191	+		IEDJNIEM_00558	54.2	94
MW1	SAP05	SAP05_AYWB	present	77.8	100	gnl|Prokka|MW1_143	3079	3483	-	1 frameshift, 1 contig-break, 1 partial	MW1_00475	77.8	100
MW1	SAP06/48-like	SAP06like_Kai573	paralog	45.8	88	gnl|Prokka|MW1_143	1836	2156	-		MW1_00474	45.8	88
MW1	SAP11	SAP11_AYWB	partial	76.7	25	gnl|Prokka|MW1_61	2080	2166	-		MW1_00258	34.5	64
MW1	SAP54	SAP54_AYWB	partial	71.1	30	gnl|Prokka|MW1_101	2459	2572	-	1 partial	MW1_00259	26.4	97
MW1	SAP54-like	SAP54like_Kai704	absent	NA	NA	NA	NA	NA	NA		MW1_00475	31.8	96
MW1	TENGU	TENGU_OYM	absent	NA	NA	NA	NA	NA	NA		NA	NA	NA
MW1	SVM_705	SVM_Kai705	paralog	41	95	gnl|Prokka|MW1_124	7404	8738	-		MW1_00439	40.8	85
MW1	SVM_1019	SVM_Kai1019	absent	NA	NA	NA	NA	NA	NA		MW1_00475	35.9	55
MW1	SVM_1100	SVM_Kai1100	present	63.8	84	gnl|Prokka|MW1_115	5505	5813	+	1 paralog	MW1_00350	66.3	76
MW1	SVM_1102	SVM_Kai1102	partial	62.1	24	gnl|Prokka|MW1_115	5435	5521	+		MW1_00259	32.6	99
MW1	SVM_1103	SVM_Kai1103	paralog	53.3	98	gnl|Prokka|MW1_101	1586	2128	-		MW1_00259	54.2	94
VAC	SAP05	SAP05_AYWB	present	83.8	100	gnl|Prokka|VAC_19	50	457	-	1 present, 1 paralog, 1 partial	VAC_00007	83.8	100
VAC	SAP06/48-like	SAP06like_Kai573	paralog	45.8	88	gnl|Prokka|VAC_235	1912	2232	+		VAC_00410	45.8	88
VAC	SAP11	SAP11_AYWB	present	95.9	100	gnl|Prokka|VAC_97	92	454	+	1 contig-break, 1 paralog, 1 partial	VAC_00080	95.9	100
VAC	SAP54	SAP54_AYWB	absent	NA	NA	NA	NA	NA	NA		VAC_00008	32.9	100
VAC	SAP54-like	SAP54like_Kai704	absent	NA	NA	NA	NA	NA	NA		VAC_00409	31.8	96
VAC	TENGU	TENGU_OYM	absent	NA	NA	NA	NA	NA	NA		NA	NA	NA
VAC	SVM_705	SVM_Kai705	contig-break	65.3	9	gnl|Prokka|VAC_180	9	152	-	1 contig-break	VAC_00478	23.7	68
VAC	SVM_1019	SVM_Kai1019	absent	NA	NA	NA	NA	NA	NA		VAC_00080	34.7	100
VAC	SVM_1100	SVM_Kai1100	stop codon	73	50	gnl|Prokka|VAC_227	6236	6424	+	1 partial	VAC_00314	94.9	62
VAC	SVM_1102	SVM_Kai1102	present	65.7	89	gnl|Prokka|VAC_97	493	816	+	1 contig-break, 3 paralog	VAC_00315	44.6	81
VAC	SVM_1103	SVM_Kai1103	contig-break	90.9	29	gnl|Prokka|VAC_179	3	167	+	1 contig-break, 1 paralog	VAC_00197	90.6	28
MA1	SAP05	SAP05_AYWB	present	83.8	100	gnl|Prokka|MA1_121	468	875	-	1 present, 1 partial, 1 paralog	MA1_00544	83.8	100
MA1	SAP06/48-like	SAP06like_Kai573	paralog	43.8	98	gnl|Prokka|MA1_65	84	446	-		MA1_00486	43	99
MA1	SAP11	SAP11_AYWB	contig-break	79.2	20	gnl|Prokka|MA1_114	943	1014	+	1 contig-break, 1 paralog, 2 partial	MA1_00397	41.7	99
MA1	SAP54	SAP54_AYWB	present	86	85	gnl|Prokka|MA1_158	3	323	-	1 contig-break, 2 paralog	MA1_00470	39.6	77
MA1	SAP54-like	SAP54like_Kai704	paralog	43.9	83	gnl|Prokka|MA1_158	3	323	-		MA1_00538	29.5	99
MA1	TENGU	TENGU_OYM	absent	NA	NA	NA	NA	NA	NA		NA	NA	NA
MA1	SVM_705	SVM_Kai705	absent	NA	NA	NA	NA	NA	NA		MA1_00521	53	38
MA1	SVM_1019	SVM_Kai1019	paralog	37.4	99	gnl|Prokka|MA1_40	66	410	-		MA1_00397	37.4	99
MA1	SVM_1100	SVM_Kai1100	contig-break	89.7	23	gnl|Prokka|MA1_114	943	1029	+	2 contig-break, 4 paralog, 4 partial	MA1_00543	38.7	100
MA1	SVM_1102	SVM_Kai1102	paralog	44.6	75	gnl|Prokka|MA1_76	156	407	-	1 paralog	MA1_00493	44.6	75
MA1	SVM_1103	SVM_Kai1103	stop codon	82.8	93	gnl|Prokka|MA1_157	188	709	-	3 contig-break, 1 paralog, 1 partial	MA1_00532	51.9	98
CX	SAP05	SAP05_AYWB	absent	NA	NA	NA	NA	NA	NA		CPABJKOB_00045	31.5	96
CX	SAP06/48-like	SAP06like_Kai573	absent	NA	NA	NA	NA	NA	NA		CPABJKOB_00610	28.5	100
CX	SAP11	SAP11_AYWB	contig-break	96.3	22	gnl|Prokka|CPABJKOB_36	3	83	+	2 paralog, 1 partial	CPABJKOB_00560	37.7	100
CX	SAP54	SAP54_AYWB	absent	NA	NA	NA	NA	NA	NA		CPABJKOB_00605	31.6	90
CX	SAP54-like	SAP54like_Kai704	absent	NA	NA	NA	NA	NA	NA		CPABJKOB_00610	28	100
CX	TENGU	TENGU_OYM	absent	NA	NA	NA	NA	NA	NA		NA	NA	NA
CX	SVM_705	SVM_Kai705	absent	NA	NA	NA	NA	NA	NA		CPABJKOB_00128	33.3	18
CX	SVM_1019	SVM_Kai1019	paralog	43.8	100	gnl|Prokka|CPABJKOB_26	2642	2989	-		CPABJKOB_00560	43.8	100
CX	SVM_1100	SVM_Kai1100	present	81.6	100	gnl|Prokka|CPABJKOB_26	2230	2604	-	1 present, 1 contig-break, 2 partial	CPABJKOB_00559	81.6	100
CX	SVM_1102	SVM_Kai1102	contig-break	68.7	52	gnl|Prokka|CPABJKOB_27	6	195	+	1 paralog	CPABJKOB_00605	34.1	94
CX	SVM_1103	SVM_Kai1103	paralog	48	96	gnl|Prokka|CPABJKOB_36	3	533	+	1 partial	CPABJKOB_00604	45.8	83
6A1	SAP05	SAP05_AYWB	absent	NA	NA	NA	NA	NA	NA		OMFHPBCN_00140	31.5	96
6A1	SAP06/48-like	SAP06like_Kai573	absent	NA	NA	NA	NA	NA	NA		OMFHPBCN_00074	28.3	99
6A1	SAP11	SAP11_AYWB	paralog	39.8	73	gnl|Prokka|OMFHPBCN_1	288345	288602	+	2 paralog, 2 partial	OMFHPBCN_00075	37.7	100
6A1	SAP54	SAP54_AYWB	paralog	37.6	88	gnl|Prokka|OMFHPBCN_1	85165	85428	-		OMFHPBCN_00071	37.6	88
6A1	SAP54-like	SAP54like_Kai704	absent	NA	NA	NA	NA	NA	NA		OMFHPBCN_00068	30.6	98
6A1	TENGU	TENGU_OYM	absent	NA	NA	NA	NA	NA	NA		NA	NA	NA
6A1	SVM_705	SVM_Kai705	paralog	44.3	82	gnl|Prokka|OMFHPBCN_1	269496	270623	+	1 paralog	OMFHPBCN_00066	42.3	85
6A1	SVM_1019	SVM_Kai1019	paralog	43	100	gnl|Prokka|OMFHPBCN_1	87100	87447	-		OMFHPBCN_00075	43	100
6A1	SVM_1100	SVM_Kai1100	present	81.5	99	gnl|Prokka|OMFHPBCN_1	86691	87062	-	1 paralog, 1 partial	OMFHPBCN_00074	81.5	99
6A1	SVM_1102	SVM_Kai1102	present	65	99	gnl|Prokka|OMFHPBCN_1	288345	288704	+		OMFHPBCN_00262	65	99
6A1	SVM_1103	SVM_Kai1103	paralog	48.6	98	gnl|Prokka|OMFHPBCN_1	83877	84419	-	1 partial	OMFHPBCN_00068	48.6	98
ZT3-1	SAP05	SAP05_AYWB	absent	NA	NA	NA	NA	NA	NA		MMHHCLKI_00479	31.5	96
ZT3-1	SAP06/48-like	SAP06like_Kai573	absent	NA	NA	NA	NA	NA	NA		MMHHCLKI_00067	27.7	100
ZT3-1	SAP11	SAP11_AYWB	paralog	39.8	73	gnl|Prokka|MMHHCLKI_5	28732	28989	-	1 partial	MMHHCLKI_00065	34.2	88
ZT3-1	SAP54	SAP54_AYWB	paralog	36.7	90	gnl|Prokka|MMHHCLKI_2	1573	1899	+		MMHHCLKI_00068	37.6	88
ZT3-1	SAP54-like	SAP54like_Kai704	absent	NA	NA	NA	NA	NA	NA		MMHHCLKI_00067	28	100
ZT3-1	TENGU	TENGU_OYM	absent	NA	NA	NA	NA	NA	NA		NA	NA	NA
ZT3-1	SVM_705	SVM_Kai705	paralog	44.2	95	gnl|Prokka|MMHHCLKI_2	3242	4903	+	1 paralog	MMHHCLKI_00073	42.6	85
ZT3-1	SVM_1019	SVM_Kai1019	absent	NA	NA	NA	NA	NA	NA		MMHHCLKI_00473	27.5	96
ZT3-1	SVM_1100	SVM_Kai1100	present	61.6	100	gnl|Prokka|MMHHCLKI_2	1108	1473	+	2 partial	MMHHCLKI_00067	61.6	100
ZT3-1	SVM_1102	SVM_Kai1102	present	67.5	99	gnl|Prokka|MMHHCLKI_2	2593	2952	+	1 present	MMHHCLKI_00071	67.5	99
ZT3-1	SVM_1103	SVM_Kai1103	partial	71	17	gnl|Prokka|MMHHCLKI_5	27723	27815	-		MMHHCLKI_00067	38.6	64
PR2021	SAP05	SAP05_AYWB	absent	NA	NA	NA	NA	NA	NA		IBNKBKKK_00225	29.8	96
PR2021	SAP06/48-like	SAP06like_Kai573	absent	NA	NA	NA	NA	NA	NA		IBNKBKKK_00405	20.8	78
PR2021	SAP11	SAP11_AYWB	present	97.5	100	gnl|Prokka|IBNKBKKK_1	354232	354594	+	1 paralog, 1 partial	IBNKBKKK_00405	97.5	100
PR2021	SAP54	SAP54_AYWB	paralog	37.6	94	gnl|Prokka|IBNKBKKK_1	356336	356623	+		IBNKBKKK_00409	37.6	94
PR2021	SAP54-like	SAP54like_Kai704	paralog	35.1	90	gnl|Prokka|IBNKBKKK_1	354232	354549	+		IBNKBKKK_00405	35.1	90
PR2021	TENGU	TENGU_OYM	absent	NA	NA	NA	NA	NA	NA		NA	NA	NA
PR2021	SVM_705	SVM_Kai705	paralog	49.2	95	gnl|Prokka|IBNKBKKK_1	51117	52592	+		IBNKBKKK_00053	48.6	85
PR2021	SVM_1019	SVM_Kai1019	paralog	39.8	85	gnl|Prokka|IBNKBKKK_1	231632	231910	-		IBNKBKKK_00405	34.7	100
PR2021	SVM_1100	SVM_Kai1100	stop codon	70.5	86	gnl|Prokka|IBNKBKKK_1	354668	355003	+	3 partial	IBNKBKKK_00407	78.5	74
PR2021	SVM_1102	SVM_Kai1102	paralog	35	86	gnl|Prokka|IBNKBKKK_1	334423	334758	-		IBNKBKKK_00375	35	86
PR2021	SVM_1103	SVM_Kai1103	partial	67.6	18	gnl|Prokka|IBNKBKKK_1	435257	435358	+		IBNKBKKK_00052	32.8	63
JR1	SAP05	SAP05_AYWB	paralog	43.4	96	gnl|Prokka|JR1_161	375	779	+		JR1_00319	29.8	96
JR1	SAP06/48-like	SAP06like_Kai573	paralog	42.6	87	gnl|Prokka|JR1_161	3	326	+		JR1_00461	41.3	76
JR1	SAP11	SAP11_AYWB	present	97.5	100	gnl|Prokka|JR1_71	1163	1525	+	1 paralog, 1 partial	JR1_00112	97.5	100
JR1	SAP54	SAP54_AYWB	present	82.3	100	gnl|Prokka|JR1_64	85	453	+	1 paralog	JR1_00103	82.3	100
JR1	SAP54-like	SAP54like_Kai704	paralog	51.2	98	gnl|Prokka|JR1_64	85	453	+		JR1_00103	51.2	98
JR1	TENGU	TENGU_OYM	absent	NA	NA	NA	NA	NA	NA		NA	NA	NA
JR1	SVM_705	SVM_Kai705	paralog	49.2	95	gnl|Prokka|JR1_128	248	1711	-		JR1_00302	48.1	85
JR1	SVM_1019	SVM_Kai1019	paralog	39.8	85	gnl|Prokka|JR1_70	1209	1487	-		JR1_00112	33.9	100
JR1	SVM_1100	SVM_Kai1100	present	80	100	gnl|Prokka|JR1_71	1562	1936	+	1 paralog, 2 partial	JR1_00113	80	100
JR1	SVM_1102	SVM_Kai1102	paralog	38	72	gnl|Prokka|JR1_64	85	384	+	1 paralog	JR1_00025	35	86
JR1	SVM_1103	SVM_Kai1103	partial	67.6	18	gnl|Prokka|JR1_86	222	323	+		JR1_00113	39.2	64
PDA15	SAP05	SAP05_AYWB	present	75.6	100	gnl|Prokka|PDA15_8	401	802	-		PDA15_00098	75.6	100
PDA15	SAP06/48-like	SAP06like_Kai573	absent	NA	NA	NA	NA	NA	NA		PDA15_00406	31.4	83
PDA15	SAP11	SAP11_AYWB	present	92.6	100	gnl|Prokka|PDA15_7	228	590	-	1 contig-break	PDA15_00095	92.6	100
PDA15	SAP54	SAP54_AYWB	paralog	49.1	90	gnl|Prokka|PDA15_6	64	400	-	1 paralog, 1 partial	PDA15_00097	36.4	94
PDA15	SAP54-like	SAP54like_Kai704	absent	NA	NA	NA	NA	NA	NA		PDA15_00095	30.7	86
PDA15	TENGU	TENGU_OYM	absent	NA	NA	NA	NA	NA	NA		NA	NA	NA
PDA15	SVM_705	SVM_Kai705	absent	NA	NA	NA	NA	NA	NA		PDA15_00254	24.3	66
PDA15	SVM_1019	SVM_Kai1019	absent	NA	NA	NA	NA	NA	NA		PDA15_00095	32.2	100
PDA15	SVM_1100	SVM_Kai1100	paralog	41.9	82	gnl|Prokka|PDA15_50	532	813	+		PDA15_00407	34.8	100
PDA15	SVM_1102	SVM_Kai1102	paralog	36.6	75	gnl|Prokka|PDA15_35	641	934	+		PDA15_00097	34.1	94
PDA15	SVM_1103	SVM_Kai1103	absent	NA	NA	NA	NA	NA	NA		PDA15_00407	35.3	63
CicWB-2022	SAP05	SAP05_AYWB	present	61.5	87	gnl|Prokka|CicWB2022_7	50759	51109	+	2 paralog	CicWB2022_00094	56.1	97
CicWB-2022	SAP06/48-like	SAP06like_Kai573	paralog	39.3	88	gnl|Prokka|CicWB2022_3	63230	63550	-		CicWB2022_00095	39.3	88
CicWB-2022	SAP11	SAP11_AYWB	paralog	53.3	100	gnl|Prokka|CicWB2022_11	15179	15526	-	2 paralog, 2 partial	CicWB2022_00782	53.3	100
CicWB-2022	SAP54	SAP54_AYWB	paralog	48	100	gnl|Prokka|CicWB2022_3	23089	23448	-		CicWB2022_00038	48.4	98
CicWB-2022	SAP54-like	SAP54like_Kai704	paralog	39.7	98	gnl|Prokka|CicWB2022_3	23089	23448	-		CicWB2022_00038	39.8	95
CicWB-2022	TENGU	TENGU_OYM	absent	NA	NA	NA	NA	NA	NA		NA	NA	NA
CicWB-2022	SVM_705	SVM_Kai705	paralog	49.3	95	gnl|Prokka|CicWB2022_3	32734	34225	-	2 paralog, 1 partial	CicWB2022_00081	42.7	72
CicWB-2022	SVM_1019	SVM_Kai1019	paralog	43.9	99	gnl|Prokka|CicWB2022_11	15179	15529	-		CicWB2022_00782	44.3	100
CicWB-2022	SVM_1100	SVM_Kai1100	present	60	100	gnl|Prokka|CicWB2022_7	29426	29794	+	4 paralog	CicWB2022_00529	60	100
CicWB-2022	SVM_1102	SVM_Kai1102	absent	NA	NA	NA	NA	NA	NA		CicWB2022_00058	26.6	99
CicWB-2022	SVM_1103	SVM_Kai1103	present	82	99	gnl|Prokka|CicWB2022_7	29892	30455	+		CicWB2022_00530	82	99
Vc33	SAP05	SAP05_AYWB	paralog	56.1	97	LLKK01000007.1	22314	22709	+	1 paralog	Vc33_00668	56.1	97
Vc33	SAP06/48-like	SAP06like_Kai573	paralog	50.9	96	LLKK01000018.1	5457	5801	+	1 paralog	Vc33_00282	51.4	88
Vc33	SAP11	SAP11_AYWB	paralog	38.9	86	LLKK01000019.1	3651	4033	+	3 paralog, 1 partial	Vc33_00398	36.9	83
Vc33	SAP54	SAP54_AYWB	paralog	51.3	94	LLKK01000018.1	6577	6912	+		Vc33_00285	51.3	94
Vc33	SAP54-like	SAP54like_Kai704	paralog	45.4	92	LLKK01000018.1	6577	6915	+		Vc33_00285	45.4	92
Vc33	TENGU	TENGU_OYM	absent	NA	NA	NA	NA	NA	NA		NA	NA	NA
Vc33	SVM_705	SVM_Kai705	paralog	50.3	90	LLKK01000007.1	23624	25033	+	1 paralog	Vc33_00670	44.9	52
Vc33	SVM_1019	SVM_Kai1019	absent	NA	NA	NA	NA	NA	NA		Vc33_00398	26.7	88
Vc33	SVM_1100	SVM_Kai1100	paralog	53.6	100	LLKK01000012.1	5788	6132	+	1 paralog	Vc33_00177	53.6	100
Vc33	SVM_1102	SVM_Kai1102	paralog	35.9	74	LLKK01000018.1	6577	6843	+		Vc33_00285	35.9	74
Vc33	SVM_1103	SVM_Kai1103	paralog	59.3	97	LLKK01000007.1	22909	23448	+		Vc33_00669	58.7	99
ChTDIII	SAP05	SAP05_AYWB	absent	NA	NA	NA	NA	NA	NA		OPPCPJGI_00080	34.3	93
ChTDIII	SAP06/48-like	SAP06like_Kai573	absent	NA	NA	NA	NA	NA	NA		NA	NA	NA
ChTDIII	SAP11	SAP11_AYWB	absent	NA	NA	NA	NA	NA	NA		OPPCPJGI_00080	28.3	72
ChTDIII	SAP54	SAP54_AYWB	absent	NA	NA	NA	NA	NA	NA		OPPCPJGI_00677	28	78
ChTDIII	SAP54-like	SAP54like_Kai704	absent	NA	NA	NA	NA	NA	NA		NA	NA	NA
ChTDIII	TENGU	TENGU_OYM	absent	NA	NA	NA	NA	NA	NA		NA	NA	NA
ChTDIII	SVM_705	SVM_Kai705	absent	NA	NA	NA	NA	NA	NA		OPPCPJGI_00232	27.3	39
ChTDIII	SVM_1019	SVM_Kai1019	absent	NA	NA	NA	NA	NA	NA		OPPCPJGI_00238	30.6	81
ChTDIII	SVM_1100	SVM_Kai1100	absent	NA	NA	NA	NA	NA	NA		NA	NA	NA
ChTDIII	SVM_1102	SVM_Kai1102	absent	NA	NA	NA	NA	NA	NA		NA	NA	NA
ChTDIII	SVM_1103	SVM_Kai1103	absent	NA	NA	NA	NA	NA	NA		NA	NA	NA
OVSP-L01	SAP05	SAP05_AYWB	paralog	38.4	77	CM184265.1	264582	264905	+		OVSPL01_00292	31.4	75
OVSP-L01	SAP06/48-like	SAP06like_Kai573	absent	NA	NA	NA	NA	NA	NA		NA	NA	NA
OVSP-L01	SAP11	SAP11_AYWB	partial	70.8	20	CM184265.1	295446	295517	+		OVSPL01_00311	47.7	36
OVSP-L01	SAP54	SAP54_AYWB	absent	NA	NA	NA	NA	NA	NA		NA	NA	NA
OVSP-L01	SAP54-like	SAP54like_Kai704	absent	NA	NA	NA	NA	NA	NA		NA	NA	NA
OVSP-L01	TENGU	TENGU_OYM	absent	NA	NA	NA	NA	NA	NA		NA	NA	NA
OVSP-L01	SVM_705	SVM_Kai705	paralog	47.8	92	CM184265.1	48068	49414	+		OVSPL01_00049	43.4	46
OVSP-L01	SVM_1019	SVM_Kai1019	absent	NA	NA	NA	NA	NA	NA		NA	NA	NA
OVSP-L01	SVM_1100	SVM_Kai1100	partial	70.8	19	CM184265.1	295446	295517	+	1 partial	OVSPL01_00327	55	32
OVSP-L01	SVM_1102	SVM_Kai1102	absent	NA	NA	NA	NA	NA	NA		NA	NA	NA
OVSP-L01	SVM_1103	SVM_Kai1103	partial	60.6	18	CM184265.1	283900	283998	-		OVSPL01_00327	27	64
OVSP-S01	SAP05	SAP05_AYWB	paralog	38.4	77	CM184266.1	264167	264490	+		OVSPS01_00293	31.4	75
OVSP-S01	SAP06/48-like	SAP06like_Kai573	absent	NA	NA	NA	NA	NA	NA		NA	NA	NA
OVSP-S01	SAP11	SAP11_AYWB	absent	NA	NA	NA	NA	NA	NA		OVSPS01_00329	48.8	35
OVSP-S01	SAP54	SAP54_AYWB	absent	NA	NA	NA	NA	NA	NA		NA	NA	NA
OVSP-S01	SAP54-like	SAP54like_Kai704	absent	NA	NA	NA	NA	NA	NA		NA	NA	NA
OVSP-S01	TENGU	TENGU_OYM	absent	NA	NA	NA	NA	NA	NA		NA	NA	NA
OVSP-S01	SVM_705	SVM_Kai705	paralog	45.5	91	CM184266.1	48126	49367	+		OVSPS01_00051	36.8	56
OVSP-S01	SVM_1019	SVM_Kai1019	absent	NA	NA	NA	NA	NA	NA		NA	NA	NA
OVSP-S01	SVM_1100	SVM_Kai1100	absent	NA	NA	NA	NA	NA	NA		OVSPS01_00312	42.9	45
OVSP-S01	SVM_1102	SVM_Kai1102	absent	NA	NA	NA	NA	NA	NA		NA	NA	NA
OVSP-S01	SVM_1103	SVM_Kai1103	absent	NA	NA	NA	NA	NA	NA		OVSPS01_00329	27	61
LWB	SAP05	SAP05_AYWB	paralog	56.1	97	gnl|Prokka|LWB_1	495585	495980	-	2 paralog	LWB_00093	56	99
LWB	SAP06/48-like	SAP06like_Kai573	paralog	48.3	98	gnl|Prokka|LWB_1	472152	472505	+	2 paralog	LWB_00468	48.6	88
LWB	SAP11	SAP11_AYWB	paralog	52.5	100	gnl|Prokka|LWB_1	471773	472114	+	2 paralog, 1 partial	LWB_00467	52.5	100
LWB	SAP54	SAP54_AYWB	paralog	45.2	98	gnl|Prokka|LWB_1	485361	485711	-		LWB_00483	45.2	98
LWB	SAP54-like	SAP54like_Kai704	paralog	41.5	95	gnl|Prokka|LWB_1	485361	485711	-		LWB_00483	41.5	95
LWB	TENGU	TENGU_OYM	absent	NA	NA	NA	NA	NA	NA		NA	NA	NA
LWB	SVM_705	SVM_Kai705	paralog	50.2	95	gnl|Prokka|LWB_1	472644	474140	+	1 paralog	LWB_00469	43.9	56
LWB	SVM_1019	SVM_Kai1019	paralog	41	100	gnl|Prokka|LWB_1	471773	472114	+		LWB_00467	41	100
LWB	SVM_1100	SVM_Kai1100	present	63.6	96	gnl|Prokka|LWB_1	90902	91258	-	2 paralog	LWB_00094	63.6	96
LWB	SVM_1102	SVM_Kai1102	paralog	56.8	99	gnl|Prokka|LWB_1	88607	88972	-		LWB_00090	56.8	99
LWB	SVM_1103	SVM_Kai1103	paralog	55.9	96	gnl|Prokka|LWB_1	578155	578685	+		LWB_00596	67	47

### Sheet: Four_PPS_calls_long
Supplementary Table S10.6. Search result for every effector in PPS1A, PPS2B, PPS6A and PPS6B: call, TBLASTN identity and query coverage, position on the contig, and BLASTp identity and coverage.
Genome	Effector	Query protein	Call	TBLASTN identity (%)	Query coverage (%)	Contig	Start	End	Strand	Additional loci	Protein ID	BLASTp identity (%)	BLASTp query coverage (%)
PPS1A	SAP05	SAP05_AYWB	present	74.1	100	PPS1A_contig_44	26654	27055	+	2 stop codon, 1 partial	PPS1A_00564	74.1	100
PPS1A	SAP06/48-like	SAP06like_Kai573	paralog	47.9	78	PPS1A_contig_11	41802	42083	-		PPS1A_00184	47.3	77
PPS1A	SAP11	SAP11_AYWB	present	93.4	100	PPS1A_contig_6	9378	9740	+	2 partial	PPS1A_00098	93.4	100
PPS1A	SAP54	SAP54_AYWB	partial	77.5	32	PPS1A_contig_39	117	236	-	3 partial	PPS1A_00580	30.6	100
PPS1A	SAP54-like	SAP54like_Kai704	partial	63.3	24	PPS1A_contig_39	120	209	-		PPS1A_00098	33.3	90
PPS1A	TENGU	TENGU_OYM	absent	NA	NA	NA	NA	NA	NA		NA	NA	NA
PPS1A	SVM_705	SVM_Kai705	paralog	40.9	95	PPS1A_contig_15	62	1395	-		PPS1A_00224	40.9	76
PPS1A	SVM_1019	SVM_Kai1019	absent	NA	NA	NA	NA	NA	NA		PPS1A_00098	34.7	100
PPS1A	SVM_1100	SVM_Kai1100	present	63.2	100	PPS1A_contig_6	10423	10788	+	4 paralog	PPS1A_00100	63.2	100
PPS1A	SVM_1102	SVM_Kai1102	present	67.2	100	PPS1A_contig_6	9779	10144	+	1 partial	PPS1A_00099	67.2	100
PPS1A	SVM_1103	SVM_Kai1103	paralog	53.5	98	PPS1A_contig_20	54647	55192	+	1 paralog	PPS1A_00359	53.5	98
PPS2B	SAP05	SAP05_AYWB	present	74.1	100	PPS2B_contig_7	26654	27055	+	2 stop codon, 1 partial	PPS2B_00097	74.1	100
PPS2B	SAP06/48-like	SAP06like_Kai573	paralog	47.9	78	PPS2B_contig_23	17974	18255	+		PPS2B_00267	47.3	77
PPS2B	SAP11	SAP11_AYWB	present	93.4	100	PPS2B_contig_43	1357	1719	-	2 partial	PPS2B_00459	93.4	100
PPS2B	SAP54	SAP54_AYWB	partial	77.5	32	PPS2B_contig_14	2384	2503	+	3 partial	PPS2B_00306	30.6	100
PPS2B	SAP54-like	SAP54like_Kai704	partial	63.3	24	PPS2B_contig_14	2411	2500	+		PPS2B_00459	33.3	90
PPS2B	TENGU	TENGU_OYM	absent	NA	NA	NA	NA	NA	NA		NA	NA	NA
PPS2B	SVM_705	SVM_Kai705	paralog	40.9	95	PPS2B_contig_49	62	1395	-		PPS2B_00541	40.9	76
PPS2B	SVM_1019	SVM_Kai1019	absent	NA	NA	NA	NA	NA	NA		PPS2B_00459	34.7	100
PPS2B	SVM_1100	SVM_Kai1100	present	63.2	100	PPS2B_contig_43	309	674	-	4 paralog	PPS2B_00457	63.2	100
PPS2B	SVM_1102	SVM_Kai1102	present	67.2	100	PPS2B_contig_43	953	1318	-	1 partial	PPS2B_00458	67.2	100
PPS2B	SVM_1103	SVM_Kai1103	paralog	53.5	98	PPS2B_contig_47	21650	22195	+	1 paralog	PPS2B_00507	53.5	98
PPS6A	SAP05	SAP05_AYWB	present	74.1	100	PPS6A_contig_61	2112	2513	-	2 stop codon, 1 partial	PPS6A_00590	74.1	100
PPS6A	SAP06/48-like	SAP06like_Kai573	paralog	47.9	78	PPS6A_contig_37	18131	18412	+		PPS6A_00431	47.3	77
PPS6A	SAP11	SAP11_AYWB	present	93.4	100	PPS6A_contig_10	1357	1719	-	2 partial	PPS6A_00114	93.4	100
PPS6A	SAP54	SAP54_AYWB	partial	77.5	32	PPS6A_contig_31	117	236	-	3 partial	PPS6A_00148	30.6	100
PPS6A	SAP54-like	SAP54like_Kai704	partial	63.3	24	PPS6A_contig_31	120	209	-		PPS6A_00114	33.3	90
PPS6A	TENGU	TENGU_OYM	absent	NA	NA	NA	NA	NA	NA		NA	NA	NA
PPS6A	SVM_705	SVM_Kai705	paralog	40.9	95	PPS6A_contig_42	62	1395	-		PPS6A_00495	40.9	76
PPS6A	SVM_1019	SVM_Kai1019	absent	NA	NA	NA	NA	NA	NA		PPS6A_00114	34.7	100
PPS6A	SVM_1100	SVM_Kai1100	present	63.2	100	PPS6A_contig_10	309	674	-	4 paralog	PPS6A_00112	63.2	100
PPS6A	SVM_1102	SVM_Kai1102	present	67.2	100	PPS6A_contig_10	953	1318	-	1 partial	PPS6A_00113	67.2	100
PPS6A	SVM_1103	SVM_Kai1103	paralog	53.5	98	PPS6A_contig_2	3204	3749	-	1 paralog	PPS6A_00007	53.5	98
PPS6B	SAP05	SAP05_AYWB	present	74.1	100	PPS6B_contig_6	70965	71366	-	2 stop codon, 1 partial	PPS6B_00076	74.1	100
PPS6B	SAP06/48-like	SAP06like_Kai573	paralog	47.9	78	PPS6B_contig_6	18126	18407	+		PPS6B_00031	47.3	77
PPS6B	SAP11	SAP11_AYWB	present	93.4	100	PPS6B_contig_32	4403	4765	-	2 partial	PPS6B_00526	93.4	100
PPS6B	SAP54	SAP54_AYWB	partial	77.5	32	PPS6B_contig_20	1860	1979	+	3 partial	PPS6B_00233	30.6	100
PPS6B	SAP54-like	SAP54like_Kai704	partial	63.3	24	PPS6B_contig_20	1887	1976	+		PPS6B_00526	33.3	90
PPS6B	TENGU	TENGU_OYM	absent	NA	NA	NA	NA	NA	NA		NA	NA	NA
PPS6B	SVM_705	SVM_Kai705	paralog	40.9	95	PPS6B_contig_32	62	1395	-		PPS6B_00520	40.9	76
PPS6B	SVM_1019	SVM_Kai1019	absent	NA	NA	NA	NA	NA	NA		PPS6B_00526	34.7	100
PPS6B	SVM_1100	SVM_Kai1100	present	63.2	100	PPS6B_contig_32	3355	3720	-	4 paralog	PPS6B_00524	63.2	100
PPS6B	SVM_1102	SVM_Kai1102	present	67.2	100	PPS6B_contig_32	3999	4364	-	1 partial	PPS6B_00525	67.2	100
PPS6B	SVM_1103	SVM_Kai1103	paralog	53.5	98	PPS6B_contig_7	54644	55189	+	1 paralog	PPS6B_00156	53.5	98
